# A longitudinal single-cell and spatial multiomic atlas of pediatric high-grade glioma

**DOI:** 10.1101/2024.03.06.583588

**Authors:** Jonathan H. Sussman, Derek A. Oldridge, Wenbao Yu, Chia-Hui Chen, Abigail M. Zellmer, Jiazhen Rong, Arianne Parvaresh-Rizi, Anusha Thadi, Jason Xu, Shovik Bandyopadhyay, Yusha Sun, David Wu, C. Emerson Hunter, Stephanie Brosius, Kyung Jin Ahn, Amy E. Baxter, Mateusz P. Koptyra, Rami S. Vanguri, Stephanie McGrory, Adam C. Resnick, Phillip B. Storm, Nduka M. Amankulor, Mariarita Santi, Angela N. Viaene, Nancy Zhang, Thomas De Raedt, Kristina Cole, Kai Tan

## Abstract

Pediatric high-grade glioma (pHGG) is an incurable central nervous system malignancy that is a leading cause of pediatric cancer death. While pHGG shares many similarities to adult glioma, it is increasingly recognized as a molecularly distinct, yet highly heterogeneous disease. In this study, we longitudinally profiled a molecularly diverse cohort of 16 pHGG patients before and after standard therapy through single-nucleus RNA and ATAC sequencing, whole-genome sequencing, and CODEX spatial proteomics to capture the evolution of the tumor microenvironment during progression following treatment. We found that the canonical neoplastic cell phenotypes of adult glioblastoma are insufficient to capture the range of tumor cell states in a pediatric cohort and observed differential tumor-myeloid interactions between malignant cell states. We identified key transcriptional regulators of pHGG cell states and did not observe the marked proneural to mesenchymal shift characteristic of adult glioblastoma. We showed that essential neuromodulators and the interferon response are upregulated post-therapy along with an increase in non-neoplastic oligodendrocytes. Through *in vitro* pharmacological perturbation, we demonstrated novel malignant cell-intrinsic targets. This multiomic atlas of longitudinal pHGG captures the key features of therapy response that support distinction from its adult counterpart and suggests therapeutic strategies which are targeted to pediatric gliomas.
