## Supplementary Tables for "A longitudinal single-cell and spatial multiomic atlas of pediatric high-grade glioma": Supplemental_Table_1.xlsx

### Sheet: pHGG Cohort
1	C547104
	IDH1:p.R132H Mutant	surgery
																					OS 425 days		White
	age, days	6635														7060				7213			Male
	event ID	7316-2359														7316-2360				Deceased
2	C799746	O, P, Temp lobe
		surgery				surgery	XRT
															OS 403 days		Black
	age, days	1693				1845	1863-1899							2096			Male
	event ID					7316-2777								7316-2776
														Deceased
3	C714384
	H3F3A:p.K28M Mutant	surgery	XRT	BEV/TEM					Nivo x 2
	Lynch Syndrome		TMZ								OS 273 days		White
	age, days	2869	2897-2944					3100	3113-3127	3142			Male
	event ID	7316-2594						7316-3058		Deceased
4	C70848	temporal lobe
		surgery	XRT	TMZ/BEV/IRN																				White
			TMZ																			OS 615 days		Female
	age, days	4193	4221-4263	4208-4649																4715	4808
	event ID	7316-339																		met reccur	7316-942
																					Deceased
5	C34809	temporal lobe																		surgery	XRT			XRT
		surgery	XRT	TMZ/BEV/IRN																		Pembro/BEV						Hispanic
			TMZ											6 YEARS												OS 2561 days		Male
	age, days	5908	5934-5981	5981-6334																8277	8319-8356	chemo 8410-8449		8419-8452	8469
	event ID	7316-161																		7316-5335				spine CSI	7316-6477
																				local recurr		8414 spine LM			Deceased
																				temporal lobe
6	C2399853
		surgery	XRT						CLINICAL TRIAL THERAPY					Asian
												OS 294 days		Male
	age, days	2963	2983 -						3208		3257
	event ID	7316-5741							LM /PD		7316-6910
7	C15498
		surgery	XRT	TEM/BEV/IRN then BEV/VBL then VBL											surgery			surgery	TEM/BEV/ Vorinostat					White
		HGG*	TEM									2 years			LGG		2 years	HGG			OS 1747 days (4.7 yrs)			Female
	age, days	1886	1915-1956	1992											2888					3633
	event ID	* mixed HGG and LGG													7316-34			7316-1464		7316-371
																				Deceased
8	C1060383	Thalamic bx, rxn
	H3F3A:p.K28M Mutant	surgery	XRT	CHEMO (TRIAL THERAPY)													White
														OS 367 days			Female
	age, days	1734, 1766		1912 - 2034									2101
	event ID	7316-4347											7316-5928
													Deceased
9	C1027419	Temp lobe																											White
	H3F3A:p.G35V Mutant	surgery	XRT	TMZ / CCNU				surgery	clinical trial therapy x 4																				Male
			TMZ																								OS 750 days
	age, days	3808	3842-3886	3943-3984				3996	4040-4505																	4558
	event ID	7316-4036						7316-4037																		Deceased
10	C176874	cerebellum
		surgery								surgery
																420 days		White
	age, days	4284								4550					4704			Male
	event ID	7316-2295								7316-1057
11	C2751264	thalamus bx
	H3F3A:p.K28M Mutant	surgery	XRT		clinical trial chemotherapy				OS 203 days
	age, days	3363	3381-3426		cerebellar met			3566
	event ID	7316-6761			XRT to met			7316-7622
								Deceased
12	C1037505	Temp lobe
	Li Fraumeni (gTP53)	surgery	XRT												surgery		XRT												White
																											OS 770 days		Male
	age, days	4879	4921-4982												5304		5375 -									5649
	event ID	7316-3403													no specimen											7316-7545
																										Deceased
13	C1061121	frontal (GTR)				partial rxn
	Germline BRCA1 Mutant	surgery	XRT			surgery	vemurafenib			debraf/tramet +/- everolimus			TEM/BEV	BEV/NIVO									White
																			OS 496 days				Female
	age, days	6233	6270-6321			6380	6407-6529			6529-6612			6612-6649	6649-6689				6729
	event ID	7316-4337				7316-4740												Deceased
14	C2542041	Frontal Lobe
		surgery	XRT								surgery	CDK4/6i, mTORi
			CSI/ boost													OS 438 days		Asian
	age, days	4119	4149-4195								4420	4413-4468			4557			Male
	event ID	7316-5827									7316-7559				Deceased
15	C107625		temp lobe (partial)
		surgery	surgery	XRT																			surgery	XRT									White
		LGG	HGG																												OS 2961 LGG		Male
	age, days	3539	5206	5235-5278																			5859	5879-5913						6068	OS 862 HGG
	event ID	7316-432	7316-6151																				7316-6513							Alive
16	C2542533	frontal / parietal
		surgery	XRT	TMZ/CCNU																surgery	XRT	clinical tiral chemotherapy									BEV					OS 1342 days		Black
																				1 year																		Male
	age, days	6626	6652-6703	6719-7185																7529	7549-7560	7550-7748									7816-7937
	event ID	7316-5831																		7316-8575															Alive
