## Supplementary Tables for "A longitudinal single-cell and spatial multiomic atlas of pediatric high-grade glioma": Supplementary_Table_3.xlsx

### Sheet: Cell state motifs
feature	cluster1	mean1	mean0	pv	pv_adjust	delta
RORA	AC-like 1	0.0127222	0.00257142	7.55446e-20	4.38159e-18	0.0101508
STAT5B	AC-like 1	0.0145714	0.00360731	9.02315e-17	3.27089e-15	0.0109641
NR5A1	AC-like 1	0.014906	0.00362831	4.76684e-16	1.53598e-14	0.0112777
NR5A2	AC-like 1	0.0154001	0.00352455	2.11739e-25	4.60533e-23	0.0118756
STAT5A	AC-like 1	0.0161242	0.00332618	4.55054e-16	1.52268e-14	0.012798
RFX7	AC-like 1	0.0139384	0.000750514	8.48265e-23	8.13246e-21	0.0131879
STAT1	AC-like 1	0.0172216	0.00385301	3.69764e-20	2.29782e-18	0.0133686
STAT3	AC-like 1	0.0178795	0.00362174	6.53004e-25	9.46856e-23	0.0142578
RFX6	AC-like 1	0.0153638	0.000536899	1.19906e-28	1.04319e-25	0.0148269
RFX8	AC-like 1	0.0149264	-0.000147002	3.03259e-20	2.0295e-18	0.0150734
RFX2	AC-like 1	0.0153637	0.00025061	6.25425e-22	4.53433e-20	0.0151131
ESR2	AC-like 1	0.0216182	0.00643042	2.50233e-23	3.11004e-21	0.0151878
RBPJ	AC-like 1	0.0226057	0.00667194	7.39966e-18	2.92623e-16	0.0159338
RFX1	AC-like 1	0.0209582	0.00268816	1.55471e-18	6.76298e-17	0.01827
NFE2L2	AC-like 1	0.0242443	0.00476645	9.99727e-19	4.83202e-17	0.0194778
NFE2	AC-like 1	0.029984	0.00493726	1.41788e-26	4.11185e-24	0.0250467
CEBPB	AC-like 1	0.0351177	0.00761857	3.33957e-14	9.68476e-13	0.0274991
RORB	AC-like 1	0.0321881	0.00450312	1.23507e-18	5.65534e-17	0.0276849
FOSB	AC-like 1	0.0379261	0.00515948	1.58714e-16	5.52325e-15	0.0327666
AR	AC-like 1	0.046257	0.00813237	4.56997e-27	1.98794e-24	0.0381246
FOS	AC-like 1	0.0505876	0.00489977	4.34339e-23	4.72344e-21	0.0456879
JUNB	AC-like 1	0.0530894	0.00434797	9.34766e-23	8.13246e-21	0.0487414
FOSL2	AC-like 1	0.0529213	0.00390848	5.35712e-19	2.91293e-17	0.0490128
JUND	AC-like 1	0.0533654	0.00409469	1.15728e-17	4.37754e-16	0.0492707
JDP2	AC-like 1	0.0748335	0.0113244	9.86227e-19	4.83202e-17	0.0635091
BACH1	AC-like 1	0.0747898	0.00752936	6.03338e-22	4.53433e-20	0.0672604
SMARCC1	AC-like 1	0.0822846	0.00619785	2.2163e-18	9.18181e-17	0.0760868
FOSL1	AC-like 1	0.087924	0.00581776	6.41285e-25	9.46856e-23	0.0821062
RFX7	AC-like 2	0.0136533	-1.74736e-05	7.95611e-16	1.15364e-13	0.0136708
RFX6	AC-like 2	0.0157951	-0.000411182	1.59177e-21	2.76968e-19	0.0162063
RFX8	AC-like 2	0.0161223	-0.00124215	2.67302e-25	5.81382e-23	0.0173644
RFX2	AC-like 2	0.0171968	-0.000914405	8.72596e-30	2.53053e-27	0.0181112
RFX4	AC-like 2	0.0169551	-0.00259707	2.26044e-33	9.8329e-31	0.0195522
RFX3	AC-like 2	0.0185034	-0.00267851	9.96415e-44	8.66881e-41	0.0211819
ERG	Interm 1	0.0116237	0.000519627	6.56401e-07	2.11507e-05	0.0111041
ETS1	Interm 1	0.012042	-0.000437737	1.01946e-09	4.22349e-08	0.0124797
IRF4	Interm 1	0.0197013	0.00568721	8.59395e-15	4.39808e-13	0.0140141
MAFF	Interm 1	0.0278882	0.00343217	3.31371e-37	1.92195e-35	0.024456
MAFK	Interm 1	0.0440391	0.00603062	2.48551e-35	1.3515e-33	0.0380085
NFE2L2	Interm 1	0.043473	0.00165439	1.58008e-77	1.05744e-75	0.0418186
NFE2	Interm 1	0.0640559	-0.000178961	1.13536e-88	8.23136e-87	0.0642349
BATF	Interm 1	0.0879529	0.00385162	1.38239e-67	8.59057e-66	0.0841013
FOSB	Interm 1	0.1181	-0.00577028	1.69154e-120	4.90548e-118	0.123871
FOS	Interm 1	0.151814	-0.00910781	5.95463e-107	5.75614e-105	0.160922
JUN	Interm 1	0.153904	-0.00930697	4.43352e-113	5.51023e-111	0.163211
JUND	Interm 1	0.157002	-0.0103731	4.98337e-100	3.94139e-98	0.167375
JUNB	Interm 1	0.160609	-0.010567	6.01719e-117	1.30874e-114	0.171176
FOSL2	Interm 1	0.161305	-0.0111289	1.14955e-114	2.00021e-112	0.172434
BACH1	Interm 1	0.232347	-0.014185	9.68428e-121	4.21266e-118	0.246532
BACH2	Interm 1	0.239447	-0.0160736	1.67176e-122	1.45443e-119	0.25552
SMARCC1	Interm 1	0.24068	-0.015925	2.17183e-105	1.88949e-103	0.256605
JDP2	Interm 1	0.254398	-0.0127678	3.56539e-113	5.16981e-111	0.267166
FOSL1	Interm 1	0.258431	-0.018026	1.15224e-111	1.25306e-109	0.276457
HMGA1	Interm 2	0.0116793	0.0016472	1.85338e-14	9.48495e-13	0.0100321
MEF2C	Interm 2	0.0125157	0.00240072	1.2092e-15	1.05201e-13	0.010115
SNAI2	Interm 2	0.0110425	0.000914731	1.45221e-12	3.60979e-11	0.0101278
MGA	Interm 2	0.0111183	0.000786473	1.70638e-13	5.30197e-12	0.0103318
TBX5	Interm 2	0.0106623	-0.000102452	2.16692e-16	2.69317e-14	0.0107648
TBX4	Interm 2	0.0106623	-0.000102452	3.69755e-16	4.02108e-14	0.0107648
FIGLA	Interm 2	0.0106417	-0.000682948	1.84479e-16	2.67494e-14	0.0113247
TOPORS	Interm 2	0.0116215	-1.40336e-05	2.63795e-14	9.97834e-13	0.0116356
HIC1	Interm 2	0.0148565	0.00311519	8.76864e-13	2.38397e-11	0.0117413
MESP1	Interm 2	0.0102103	-0.00155453	2.34314e-13	6.79512e-12	0.0117648
MEF2B	Interm 2	0.0126782	0.000762409	7.04424e-18	2.04283e-15	0.0119158
AC0021266	Interm 2	0.0126782	0.000762409	2.41763e-14	9.78791e-13	0.0119158
NR2E1	Interm 2	0.0124871	0.000390182	2.08592e-13	6.25777e-12	0.0120969
ZEB1	Interm 2	0.0111783	-0.00124364	6.77538e-15	4.51672e-13	0.012422
ID3	Interm 2	0.0106517	-0.00201461	1.29066e-14	7.01798e-13	0.0126663
PITX2	Interm 2	0.0115188	-0.00176316	1.10804e-18	9.63992e-16	0.0132819
AL6628245	Interm 2	0.0171357	0.00372855	1.15779e-12	2.96258e-11	0.0134071
ZNF524	Interm 2	0.0160448	0.00226632	4.92163e-17	1.07045e-14	0.0137785
NKX25	Interm 2	0.0188157	0.00296492	2.38538e-14	9.78791e-13	0.0158508
ZBTB3	Interm 2	0.0171371	0.000857967	7.59778e-16	7.34452e-14	0.0162792
PKNOX1	Interm 2	0.018169	0.00130584	3.87753e-12	8.03204e-11	0.0168632
HES5	Interm 2	0.0200332	0.00196002	2.27793e-12	5.08154e-11	0.0180732
PURA	Interm 3	0.0123126	0.00106719	4.63177e-42	5.03705e-40	0.0112454
RUNX1	Interm 3	0.0158405	0.00185128	1.81023e-41	1.41734e-39	0.0139892
IRF1	Interm 3	0.0167632	0.00190172	1.16649e-47	5.07424e-45	0.0148615
SPI1	Interm 3	0.0192343	0.00227983	1.10682e-40	5.34964e-39	0.0169544
STAT2	Interm 3	0.0199129	0.00278734	1.74191e-40	7.21649e-39	0.0171256
ZNF354C	Interm 3	0.0192378	0.00194159	1.07802e-40	5.34964e-39	0.0172963
SOX5	Interm 3	0.0184043	0.00051816	6.60153e-42	6.38148e-40	0.0178861
TBX1	Interm 3	0.0190712	0.000980372	9.9601e-41	5.34964e-39	0.0180908
FOXH1	Interm 3	0.0209805	0.00266302	4.62711e-41	3.0966e-39	0.0183175
FOXD4L4	Interm 3	0.0206027	0.00203678	1.22989e-40	5.63158e-39	0.0185659
FOXJ2	Interm 3	0.0212733	0.00220664	4.7187e-40	1.52047e-38	0.0190666
HOXD12	Interm 3	0.0206741	0.00148525	1.03586e-44	3.00399e-42	0.0191888
SPIB	Interm 3	0.0210203	0.00173202	1.33493e-40	5.80695e-39	0.0192883
SOX11	Interm 3	0.0203093	0.000954989	3.16768e-40	1.14829e-38	0.0193543
SOX15	Interm 3	0.02103	0.00164254	3.73939e-40	1.30131e-38	0.0193874
LINE11282	Interm 3	0.0209084	0.0015155	1.95495e-41	1.41734e-39	0.0193929
DUX4L3	Interm 3	0.0209084	0.0015155	2.18112e-40	8.25033e-39	0.0193929
ATF5	Interm 3	0.022157	0.00271613	4.50432e-40	1.50721e-38	0.0194409
NR2E3	Interm 3	0.0216105	0.00141131	4.15227e-43	6.02079e-41	0.0201992
AL8454643	Interm 3	0.0207729	0.000551772	9.9601e-41	5.34964e-39	0.0202211
KIAA0415	Interm 3	0.0226144	0.00169613	1.27852e-39	3.7077e-38	0.0209182
HOXC13	Interm 3	0.0226889	0.00166827	1.86254e-43	3.24082e-41	0.0210206
FOXI2	Interm 3	0.0237767	0.00234332	4.53898e-44	9.87228e-42	0.0214333
FOXB2	Interm 3	0.0236012	0.00160342	3.33602e-42	4.1462e-40	0.0219978
FOXB1	Interm 3	0.0243003	0.00162319	9.37473e-42	8.15601e-40	0.0226771
ARID5A	Interm 3	0.0242538	0.00117477	5.11857e-40	1.59041e-38	0.023079
TBPL2	Interm 3	0.0258112	0.00111766	5.98732e-40	1.7962e-38	0.0246935
FOXA3	Interm 3	0.0324479	0.00296474	2.82867e-48	2.46094e-45	0.0294831
PRDM16	Interm 3	0.0419474	0.00179837	7.44967e-41	4.62944e-39	0.040149
TFEC	MES-like	0.0176001	0.00290265	3.32346e-26	1.20475e-24	0.0146975
ETV5	MES-like	0.0147063	-0.00195741	1.31051e-33	7.60095e-32	0.0166637
GABPA	MES-like	0.0163287	-0.000685693	3.66553e-23	1.04451e-21	0.0170144
CREB3L4	MES-like	0.0207709	0.00154455	1.42613e-30	7.75456e-29	0.0192263
CREB3	MES-like	0.0207709	0.00154455	4.18571e-24	1.30056e-22	0.0192263
MAFF	MES-like	0.0288712	0.00510094	2.89933e-27	1.26121e-25	0.0237702
ELF4	MES-like	0.0298286	0.000827499	1.55214e-23	4.65642e-22	0.0290011
MAFK	MES-like	0.0444516	0.00871566	1.13792e-24	3.66662e-23	0.0357359
ERG	MES-like	0.0367736	0.000286121	2.1002e-26	7.94423e-25	0.0364875
ETV3	MES-like	0.037125	-0.00246626	1.38263e-25	4.81154e-24	0.0395913
NFE2L2	MES-like	0.0447097	0.00455088	3.20422e-46	1.99119e-44	0.0401588
ELK3	MES-like	0.0373629	-0.00318578	2.93638e-29	1.41925e-27	0.0405487
ETS1	MES-like	0.0398914	-0.000687891	3.61124e-29	1.65357e-27	0.0405793
ELK1	MES-like	0.0376125	-0.00332252	7.77224e-25	2.60071e-23	0.040935
ETV1	MES-like	0.0373965	-0.00375295	3.12814e-27	1.29595e-25	0.0411494
FEV	MES-like	0.0403389	-0.00222262	1.6096e-30	8.23738e-29	0.0425615
ATF4	MES-like	0.0585575	0.00851146	3.90903e-27	1.54584e-25	0.050046
NFE2	MES-like	0.0637134	0.00435191	7.07597e-60	4.73546e-58	0.0593615
BATF	MES-like	0.0918035	0.00942977	4.65417e-60	3.37428e-58	0.0823738
FOSB	MES-like	0.110227	0.00314192	4.6898e-66	6.80021e-64	0.107085
FOS	MES-like	0.143451	0.00242843	1.48005e-65	1.83949e-63	0.141022
JUN	MES-like	0.146231	0.00235973	2.66549e-66	4.63795e-64	0.143871
JUND	MES-like	0.14586	0.00175931	7.54766e-64	7.29607e-62	0.144101
JUNB	MES-like	0.149221	0.00184924	8.44678e-73	2.44957e-70	0.147371
FOSL2	MES-like	0.150091	0.00137527	1.86495e-63	1.6225e-61	0.148715
SMARCC1	MES-like	0.221534	0.00276165	7.9274e-65	8.62105e-63	0.218772
BACH1	MES-like	0.223003	0.0034373	8.38542e-75	7.29531e-72	0.219566
BACH2	MES-like	0.233402	0.00215742	6.64896e-68	1.44615e-65	0.231244
FOSL1	MES-like	0.238095	0.00212468	1.30924e-73	5.69519e-71	0.23597
JDP2	MES-like	0.2515	0.00579475	5.34179e-63	4.22487e-61	0.245705
EN1	NEU-like	0.0210128	0.000288411	2.83575e-59	9.8684e-58	0.0207244
MSX2	NEU-like	0.0227598	0.00119343	1.18411e-60	4.47902e-59	0.0215664
ALX3	NEU-like	0.0242652	6.2709e-05	1.3824e-70	6.68161e-69	0.0242025
BARHL1	NEU-like	0.0249137	0.000314466	2.19441e-59	7.95472e-58	0.0245992
GBX1	NEU-like	0.0244826	-0.000347947	6.37783e-73	3.69914e-71	0.0248306
CEBPZ	NEU-like	0.0247477	-0.00030213	9.97141e-58	2.89171e-56	0.0250498
ESX1	NEU-like	0.0252782	0.00018163	1.61863e-58	5.21559e-57	0.0250966
DLX6	NEU-like	0.0264313	0.000300402	4.3607e-59	1.45916e-57	0.0261309
EMX1	NEU-like	0.0261405	-0.000347886	8.00767e-64	3.48334e-62	0.0264884
LBX1	NEU-like	0.0272999	0.000775746	3.80066e-65	1.7403e-63	0.0265241
PDX1	NEU-like	0.026764	-0.000859048	6.29204e-74	3.91005e-72	0.0276231
HOXB2	NEU-like	0.0288344	0.000217605	2.52218e-75	1.68792e-73	0.0286168
NOBOX	NEU-like	0.0288244	-0.000178009	6.70958e-85	1.16747e-82	0.0290024
GBX2	NEU-like	0.0289782	-0.000119172	5.63074e-72	3.06171e-70	0.0290974
EMX2	NEU-like	0.0286472	-0.00078664	2.38217e-80	2.07249e-78	0.0294338
VSX1	NEU-like	0.0293278	-0.000189993	1.37498e-80	1.32915e-78	0.0295178
VSX2	NEU-like	0.029895	0.000106624	1.0151e-71	5.19491e-70	0.0297884
VAX1	NEU-like	0.0309574	-0.000811021	2.93107e-89	8.50011e-87	0.0317685
VAX2	NEU-like	0.0309574	-0.000811021	3.09712e-78	2.44954e-76	0.0317685
MEOX1	NEU-like	0.0324587	-0.000959791	6.19557e-84	6.73768e-82	0.0334185
MEOX2	NEU-like	0.0330997	-0.000539291	5.54674e-84	6.73768e-82	0.033639
DLX1	NEU-like	0.034473	-0.00113302	2.53856e-87	5.52138e-85	0.035606
LHX4	NEU-like	0.037021	0.00011829	5.59415e-84	6.73768e-82	0.0369027
EVX1	NEU-like	0.0360462	-0.00169953	1.6626e-97	7.23229e-95	0.0377457
MYOD1	NEU-like	0.0365208	-0.00130524	4.24223e-58	1.31812e-56	0.0378261
EVX2	NEU-like	0.0363968	-0.00180509	9.75214e-101	8.48436e-98	0.0382019
NFYB	NEU-like	0.0404125	-0.0011645	6.60268e-61	2.61106e-59	0.041577
POU6F2	NEU-like	0.0580213	0.00195682	2.87497e-61	1.19106e-59	0.0560645
HOXD3	NEU-like	0.0733313	0.000738266	8.10497e-58	2.43149e-56	0.072593
SOX4	OPC/NPC-like	0.0120702	0.00173226	2.12335e-13	6.84189e-12	0.0103379
POU2F1	OPC/NPC-like	0.0119256	0.00112238	9.7867e-18	5.32152e-16	0.0108032
ZBTB42	OPC/NPC-like	0.016599	0.00573202	1.98196e-17	1.0143e-15	0.010867
POU5F1B	OPC/NPC-like	0.0119987	0.000557311	1.32791e-23	1.15528e-21	0.0114414
POU2F3	OPC/NPC-like	0.0119987	0.000557311	4.17632e-16	1.8167e-14	0.0114414
POU2F2	OPC/NPC-like	0.0132092	0.00175352	1.54649e-15	6.4069e-14	0.0114557
FERD3L	OPC/NPC-like	0.0139934	0.0022991	2.58916e-21	1.73274e-19	0.0116943
TAL1	OPC/NPC-like	0.0129658	0.000499753	2.83879e-22	2.05812e-20	0.0124661
TAL2	OPC/NPC-like	0.0129658	0.000499753	9.91749e-15	3.7514e-13	0.0124661
LMO2	OPC/NPC-like	0.0131608	-4.36617e-05	5.74412e-12	1.42783e-10	0.0132044
NEUROD1	OPC/NPC-like	0.013068	-0.000479621	2.4154e-19	1.43172e-17	0.0135476
MSC	OPC/NPC-like	0.0168769	0.00096132	2.03109e-24	1.96338e-22	0.0159156
MLXIP	OPC/NPC-like	0.0212638	0.00534157	4.98357e-13	1.44523e-11	0.0159222
DMRTC2	OPC/NPC-like	0.0275819	0.00716809	1.10118e-12	3.0904e-11	0.0204138
ZFP161	OPC/NPC-like	0.0262329	0.00509147	2.46848e-19	1.43172e-17	0.0211414
MYOG	OPC/NPC-like	0.0211381	-7.59248e-05	2.33933e-40	4.07044e-38	0.0212141
MYF5	OPC/NPC-like	0.0218836	-0.000238792	1.10484e-32	1.20151e-30	0.0221224
TCF21	OPC/NPC-like	0.0285297	0.00543772	1.51312e-13	5.06315e-12	0.0230919
TFAP4	OPC/NPC-like	0.0253002	0.00168626	7.68034e-23	6.07445e-21	0.023614
LYL1	OPC/NPC-like	0.0236721	-0.000921236	1.6903e-46	1.47056e-43	0.0245933
NHLH1	OPC/NPC-like	0.0236721	-0.000921236	2.25962e-35	3.27645e-33	0.0245933
MYF6	OPC/NPC-like	0.0288873	0.00373777	3.4293e-16	1.57026e-14	0.0251495
NHLH2	OPC/NPC-like	0.0271154	-0.000544978	3.22645e-45	1.4035e-42	0.0276604
TCF12	OPC/NPC-like	0.0297605	-0.00247139	7.13221e-34	8.86431e-32	0.0322319
ASCL1	OPC/NPC-like	0.0383312	-0.00156695	1.54067e-40	3.35095e-38	0.0398982
ASCL2	OPC/NPC-like	0.0446212	-0.00211885	8.66277e-44	2.5122e-41	0.0467401
