## Supplementary Tables for "A longitudinal single-cell and spatial multiomic atlas of pediatric high-grade glioma": Supplementary_Table_8.xlsx

### Sheet: CODEX pHGG Antibodies
Antigen	Clone(s)	Vendor	Catalog Number	Dilution	Akoya BX-RX Oligo	Conjugation	Akoya BX-RX Oligo Catalogue number
CD31	EP3095	Akoya	4450017	1:200	001	Akoya	NA
GLUT1	EPR3915	Abcam	ab252403	1:200	002	custom	5450023
CD4	EPR6855	Akoya	4550112	1:100	003	Akoya	NA
CD44	156-3C11	Akoya	4450041	1:400	005	Akoya	NA
TMEM119	CL8714	Novus Biologicals	NBP2-76985, custom carrier-free	1:50	006	custom	5550018
PAX5	D7H5X	Cell Signaling Technologies	93009SF	1:50	007	custom	5450020
SOX4	R807.1.1D6	CDI Labs	MAB409325	1:50	010	custom	5550007
CD206	polyclonal	R&D Systems	AF2534	1:100	013	custom	5450022
P53	E26	Abcam	ab225531	1:100	014	custom	5450025
CD68	KP1	Akoya	4550113	1:200	015	Akoya	NA
PDGFRα	D13C6	Cell Signaling Technologies	26899SF	1:100	016	custom	5550001
ATRX	polyclonal	Atlas Antibodies	HPA001906, custom carrier-free	1:200	017	custom	5250001
GFAP	2.2B10	ThermoFisher	13-0300	1:200	019	custom	5450002
CD16	D1N9L	Cell Signaling Technologies	72204SF	1:50	020	custom	5250002
VIM	091D3	Akoya	4450050	1:400	022	Akoya	NA
CD11b	EPR1344	Abcam	ab216445	1:1000	024	custom	5550010
H3K27M	RM192	RevMab	31-1175-00, custom carrier-free	1:200	025	custom	5250015
CD8	C8/144B	Akoya	4250012	1:200	026	Akoya	NA
CD56	CAL53	Akoya	4250087	1:200	028	Akoya	NA
PD-L1	73-10	Abcam	ab226766	1:50	029	custom	5250005
CD133	D2V8Q	Cell Signaling Technologies	51917SF	1:50	030	custom	5550012
FOXP3	236A/E7	Akoya	4550071	1:200	031	Akoya	NA
EGFR	D38B1	Cell Signaling Technologies	26038SF	1:50	032	custom	5250006
HLA-DR	EPR3692	Akoya	4550118	1:200	033	Akoya	NA
OLIG2	EPR2673	Abcam	ab220796	1:100	034	custom	5250018
APOE	D7I9N	Cell Signaling Technologies	10197SF	1:400	035	custom	5250007
PCNA	PC10	Akoya	4550124	1:600	036	Akoya	NA
CD14	EPR3653	Akoya	4450047	1:200	037	Akoya	NA
MOG	EP4281	Abcam	ab233025	1:200	040	custom	5250017
S100B	EP1576Y	Abcam	ab215989	1:200	041	custom	5250008
Collagen IV	EPR209660	Akoya	4450122	1:400	042	Akoya	NA
CD3e	EP449E	Akoya	4550119	1:200	045	Akoya	NA
PD1	D4W2J	Akoya	4550038	1:200	046	Akoya	NA
Ki-67	B56	Akoya	4250019	1:400	047	Akoya	NA
CD47	polyclonal	R&D Systems	AF4670	1:50	049	custom	5450012
CX3CR1	polyclonal	Novus Biologicals	NBP1-76949	1:400	050	custom	5550003
NeuN	EPR12763	Abcam	ab209898	1:100	052	custom	5250012
P2RY12	polyclonal	Anaspec	AS-55042A, custom carrier-free	1:50	054	custom	5250010
IBA1	LB1-6G11	CDI Labs	MAB280995	1:50	060	custom	non-catalog item
CD163	EPR19518	Akoya	Akoya in-house custom order	1:400	061	Akoya	NA
HIF-1α	EP1215Y	Akoya	4550069	1:200	062	Akoya	NA
Nestin	196908	R&D Systems	MAB1259	1:200	084	custom	non-catalog item
SPP1	EPR21139-316	Abcam	ab236213	1:50	086	custom	non-catalog item
CD38	E7Z8C	Akoya	4250080	1:400	089	Akoya	NA
CD79a	D1X5C	Akoya	4450078	1:200	090	Akoya	NA
ASCL1	24B72D11.1	BD Biosciences	556604	1:400	091	custom	non-catalog item
OLIG1	257219	R&D Systems	MAB2417	1:100	093	custom	non-catalog item
MPO	E1E7I	Akoya	4250083	1:400	098	Akoya	NA
FOSL1	D-3	Santa Cruz Biotechnology	sc-376148, custom carrier-free	1:200	099	custom	non-catalog item
NFP	RMd0-20	Invitrogen	13-1300	1:50	101	custom	non-catalog item
SOX2	SP76	Akoya	4250075	1:200	102	Akoya	NA
