## Supplementary Tables for "A longitudinal single-cell and spatial multiomic atlas of pediatric high-grade glioma": Supplementary_Table_9.xlsx

### Sheet: CODEX imaging parameters
Cycle	DAPI	DAPI Exposure(ms)	ATTO-550 Antigen	ATTO-550 Exposure(ms)	AF-647 Antigen	AF-647 Exposure(ms)	AF-750 Antigen	AF-750 Exposure(ms)
1	DAPI	2	Blank	200	Blank	200	Blank	200
2	DAPI	2	P53	200	FOXP3	200	CD31	200
3	Blank	2	CD44	200	Empty	200	CD47	200
4	DAPI	2	IBA1	200	CD4	200	NFP	200
5	DAPI	2	ATRX	200	ASCL1	200	PAX5	200
6	DAPI	2	APOE	200	CD163	200	CD56	200
7	DAPI	2	EGFR	200	PCNA	200	CD79a	200
8	DAPI	2	PD-L1	200	CD11b	200	GFAP	200
9	DAPI	2	S100B	50	OLIG1	200	CD206	200
10	DAPI	2	CD38	200	CD133	200	Empty	200
11	DAPI	2	SOX2	200	HIF-1α	200	VIM	100
12	DAPI	2	MPO	200	HLA-DR	200	Empty	200
13	DAPI	2	H3K27M	200	SOX4	200	Empty	200
14	DAPI	2	P2RY12	200	PD1	200	Empty	200
15	DAPI	2	CD8	200	PDGFRA	200	Empty	200
16	DAPI	2	NeuN	200	Collagen IV	200	Empty	200
17	DAPI	2	CD14	200	CX3CR1	200	Empty	200
18	DAPI	2	MOG	200	SPP1	200	Empty	200
19	DAPI	2	Ki67	200	CD3e	200	Empty	200
20	DAPI	2	FOSL1	200	CD68	200	Empty	200
21	DAPI	2	Nestin	200	Empty	200	Empty	200
22	DAPI	2	CD16	200	TMEM119	200	Empty	200
23	DAPI	2	OLIG2	200	Empty	200	Empty	200
24	DAPI	2	GLUT1	50	Empty	200	Empty	200
Due to several overexposed markers, sample ID 7316-3058 was reimaged with the following exposure times changed. If not listed here, the exposure time was maintained from the main template above.
Cycle	DAPI	DAPI Exposure(ms)	ATTO-550 Antigen	ATTO-550 Exposure(ms)	AF-647 Antigen	AF-647 Exposure(ms)	AF-750 Antigen	AF-750 Exposure(ms)
3	Blank	2	CD44	50
6	DAPI	2			CD163	100
8	DAPI	2					GFAP	50
9	DAPI	2			OLIG1	100	CD206	100
11	DAPI	2			HIF-1α	100	VIM	25
12	DAPI	2	MPO	100
13	DAPI	2	H3K27M	25
Due to several overexposed markers, sample ID 7316-161 and 7316-5335 was reimaged with the following exposure times changed. If not listed here, the exposure time was maintained from the main template above.
Cycle	DAPI	DAPI Exposure(ms)	ATTO-550 Antigen	ATTO-550 Exposure(ms)	AF-647 Antigen	AF-647 Exposure(ms)	AF-750 Antigen	AF-750 Exposure(ms)
3	Blank	2	CD44	50
7	DAPI	2			PCNA	50
12	DAPI	2	MPO	100	HLA-DR	50
13	DAPI	2	H3K27M	50
21	DAPI	2	Nestin	100
Due to several overexposed markers, sample ID 7316-339 was reimaged with the following exposure times changed. If not listed here, the exposure time was maintained from the main template above.
Cycle	DAPI	DAPI Exposure(ms)	ATTO-550 Antigen	ATTO-550 Exposure(ms)	AF-647 Antigen	AF-647 Exposure(ms)	AF-750 Antigen	AF-750 Exposure(ms)
3	Blank	2	CD44	200
7	DAPI	2			PCNA	50
8	DAPI	2					GFAP	50
11	DAPI	2			HIF-1α	100	VIM	50
13	DAPI	2	H3K27M	50
