## Supplementary Tables for "A longitudinal single-cell and spatial multiomic atlas of pediatric high-grade glioma": Supplementary_Table_11.xlsx

### Sheet: LINCS FDR025_normcs06
Cell_Line	Raw_Connectivity_Score	Normalized_Connectivity_Score	Perturbagen_Name	Perturbagen_ID	fdr_q_nlog10	Target_Name	Mechanism_of_Action	Dose	Exposure_Time	Num_Gene
HELA	0.46	1.69	ingenol-mebutate	BRD-K93779381	1.42	PRKCD|PRKCA|PRKCB|PRKCE|PRKCG	PKC activator	0.08 uM	24 h	373
HUH7	0.45	1.65	clofarabine	BRD-K34022604	1.35	RRM1|POLA1|RRM2|SLC22A8|POLD1|POLE|RRM2B	Ribonucleoside reductase inhibitor	10 uM	72 h	460
MCF7	0.44	1.63	cortisol	BRD-K53342282	1.32	NR3C1	Glucocorticoid receptor agonist	10 uM	6 h	118
A375	0.44	1.61	UB-165	BRD-A14574269	1.29	CHRNA3|CHRNA4|CHRNB2	Acetylcholine receptor agonist	10 uM	6 h	148
HEK293	0.44	1.61	piribedil	BRD-K47936004	1.29	DRD2|DRD3|ADRA2A|ADRA1A|ADRA2C|DRD4|HTR1A|HTR2B	Dopamine receptor agonist	0.74 uM	24 h	79
HT29	0.43	1.6	methoprene-acid	BRD-A41145729	1.28	RXRA	Retinoid receptor agonist	10 uM	6 h	107
PC3	0.43	1.6	CP-55940	BRD-A03816571	1.27	CNR1|CNR2|GPR55	Cannabinoid receptor agonist	10 uM	24 h	144
PC3	0.43	1.59	amitriptyline	BRD-K53737926	1.27	SLC6A2|SLC6A4|CHRM1|CHRM2|CHRM3|CHRM4|CHRM5|HRH1|HTR6|CYP2C19|CYP3A5|SCN4A|ADRA1A|ADRA1B|ADRA1D|ADRA2A|ADRB1|ADRB2|ADRB3|HRH2|HRH4|HTR1A|HTR1B|HTR1D|HTR2A|HTR2C|HTR7|KCNA1|KCND2|KCND3|KCNQ2|KCNQ3|NTRK1|NTRK2|OPRD1|OPRK1|OPRM1|SIGMAR1	Norepinephrine inhibitor|Norepinephrine reuptake inhibitor|Serotonin receptor antagonist|Serotonin reuptake inhibitor	10 uM	24 h	171
PHH	0.43	1.59	BRD-A49680073	BRD-A49680073	1.27	JAK2|STAT3	JAK inhibitor|Lipocortin synthesis stimulant|STAT inhibitor	2.5 uM	24 h	204
MCF10A	0.43	1.58	MK-2206	BRD-K68065987	1.25	AKT1|AKT2|AKT3	AKT inhibitor	0.04 uM	3 h	150
HEK293	0.43	1.58	PF-04691502	BRD-K07310275	1.25	MTOR|PIK3CA|PIK3CB|PIK3CD|PIK3CG	MTOR inhibitor|PI3K inhibitor	3.33 uM	24 h	525
NPC	0.43	1.58	KI-16425	BRD-A25569250	1.25	LPAR1|LPAR3	Lysophosphatidic acid receptor antagonist	10 uM	24 h	191
MCF10A	0.43	1.57	droperidol	BRD-K97158071	1.24	DRD2|ADRA1A|DRD3|DRD4|HTR2A	Dopamine receptor antagonist	0.04 uM	24 h	128
OCILY19	0.43	1.57	ZM-447439	BRD-K72703948	1.24	AURKA|AURKB	Aurora kinase inhibitor	10 uM	24 h	292
MCF7	0.42	1.56	alvespimycin	BRD-K23499943	1.23	HSP90AA1	HSP inhibitor	0.01 uM	24 h	233
A375	0.42	1.56	KO-143	BRD-K64642496	1.22	ABCG2|ABCB1|ABCC1	Breast cancer resistance protein inhibitor	40 uM	24 h	343
HUVEC	0.42	1.56	acetazolamide	BRD-K43457670	1.22	CA14|CA2|CA1|CA4|CA12|CA7|CA13|CA6|AQP1|CA3	Carbonic anhydrase inhibitor	2.22 uM	24 h	152
SKL	0.42	1.56	GSK-461364	BRD-K92428232	1.22	PLK1	PLK inhibitor	10 uM	24 h	471
HCC515	0.42	1.55	ciclopirox	BRD-K13044802	1.21	ATP1A1	Membrane integrity inhibitor	3.33 uM	24 h	418
A549	0.42	1.55	ciclopirox	BRD-K13044802	1.21	ATP1A1	Membrane integrity inhibitor	10 uM	24 h	401
HCC515	0.42	1.55	IOX2	BRD-K98251413	1.21	EGLN1|KDM2A|KDM5C	HIF Inhibitor	10 uM	24 h	117
MCF7	0.42	1.55	RG-7388	BRD-K62627508	1.21	MDM2|TP53	MDM inhibitor	1.11 uM	24 h	535
A549	0.42	1.54	BE-2254	BRD-A24429032	1.2	ADRA1A	Adrenergic receptor antagonist	10 uM	6 h	167
MCF7	0.42	1.53	PD-168393	BRD-K17702546	1.19	EGFR|ERBB2|SRC	EGFR inhibitor	10 uM	24 h	330
HA1E	0.41	1.53	LY-215490	BRD-K34313798	1.19	GRIA1|GRIA2|GRIA3|GRIA4|GRIK1	Glutamate receptor antagonist	0.08 uM	24 h	86
P1A82	0.41	1.53	dexniguldipine	BRD-K44309363	1.19	CALM1|PRKCA|ADORA3	Calmodulin inhibitor	10 uM	24 h	664
THP1	0.41	1.52	SB-203580	BRD-A37704979	1.03	MAPK14|MAPK1|MAPK11|AKT1|ALOX5|CHEK1|CYP2D6|CYP3A4|GAK|GSK3B|LCK|MAPK10|MAPK12|MAPK8|MAPK9|PRKCA|RAF1|RIPK2|ROCK1|RPS6KB1|SGK1|SRC|TNF	P38 MAPK inhibitor	10 uM	24 h	210
PHH	0.41	1.51	ZM-241385	BRD-K19605405	1.03	ADORA2A|ADORA2B|ADORA1|ADORA3	Adenosine receptor antagonist	10 uM	24 h	87
A549	0.41	1.5	CI-976	BRD-K88544581	1.03	SOAT1|ACAT1|CES1	ACAT inhibitor	80 uM	6 h	292
SKL	0.41	1.5	UNC-669	BRD-K21906513	1.03	L3MBTL1|L3MBTL3	L3MBTL antagonist	10 uM	24 h	57
ASC	0.41	1.49	cyclazosin	BRD-A37837077	1.01	ADRA1B	Adrenergic receptor antagonist	10 uM	24 h	133
ASC	0.4	1.49	SU-11274	BRD-K02965346	0.93	MET	HGF receptor inhibitor|Tyrosine kinase inhibitor	10 uM	24 h	213
JURKAT	0.4	1.49	SB-216763	BRD-K59184148	0.93	GSK3B|CCNA2|CDK2|GSK3A	GSK inhibitor	10 uM	24 h	197
HT29	0.4	1.49	AZD-9291	BRD-K42805893	0.92	EGFR	EGFR inhibitor	2.22 uM	24 h	134
U937	0.4	1.48	temozolomide	BRD-K32107296	0.92	TOP2A|MGMT	DNA alkylating agent	10 uM	6 h	77
PHH	0.4	1.48	EI-273	BRD-K56064827	0.92	PRKCA|PRKCG	PKC inhibitor	10 uM	24 h	373
HCC515	0.4	1.48	TW-37	BRD-K28360340	0.91	BCL2|BCL2L1|MCL1	BCL inhibitor	10 uM	24 h	555
MCF7	0.4	1.47	saxagliptin	BRD-A81513827	0.73	DPP4|CYP3A5	Dipeptidyl peptidase inhibitor	0.12 uM	48 h	59
HEPG2	0.4	1.47	phenolphthalein	BRD-K19227686	0.69	UGT1A9	Indicator dye	10 uM	6 h	217
ASC	0.4	1.47	BRD-K79437791	BRD-K79437791	0.69	PPARG	Inhibitor of methylation of endogenous isoprenylated proteins	10 uM	24 h	161
HA1E	0.4	1.47	orphenadrine	BRD-A53576514	0.69	CYP2B6|GRIN1|GRIN2D|GRIN3A|GRIN3B|HRH1|SCN10A|SLC6A2	Acetylcholine receptor antagonist	0.08 uM	24 h	107
HT29	0.4	1.47	AG-490	BRD-K47105409	0.69	JAK2|JAK3|STAT3|EGFR	EGFR inhibitor|ERBB2 inhibitor|JAK inhibitor	10 uM	6 h	196
NPC	0.4	1.46	BIX-02189	BRD-K73368362	0.69	MAP2K5|MAPK7	MEK inhibitor	10 uM	24 h	206
HCC515	0.4	1.46	KO-143	BRD-K64642496	0.69	ABCG2|ABCB1|ABCC1	Breast cancer resistance protein inhibitor	40 uM	6 h	151
ASC	0.4	1.46	betamethasone	BRD-K39188321	0.69	NR3C1	Glucocorticoid receptor agonist	10 uM	24 h	236
HT29	0.4	1.46	diltiazem	BRD-K24023109	0.69	CACNA1C|CYP3A5|CYP3A7|CACNA1S|CACNA2D1|CACNG1|HTR3A|KCNA5	Calcium channel blocker	10 uM	6 h	81
HCC515	0.4	1.46	PAC-1	BRD-K92991072	0.69	CASP3	Caspase activator	10 uM	6 h	337
HA1E	0.4	1.46	SB-216641	BRD-K30867024	0.69	HTR1D|HTR1B|HTR1A|HTR2A|HTR2B|HTR2C	Serotonin receptor antagonist	4 uM	24 h	343
HUH7	0.39	1.46	imiquimod	BRD-K26657438	0.69	TLR7|TLR8	Interferon inducer|TLR agonist	15 uM	72 h	93
A549	0.39	1.46	hesperidin	BRD-K93633846	0.69	CACNA1B	Flavanone glycoside	10 uM	24 h	119
PC3	0.39	1.46	selegiline	BRD-A28545468	0.69	MAOB|MAOA|CYP2B6|CYP2C19	Monoamine oxidase inhibitor	0.74 uM	24 h	73
HUVEC	0.39	1.45	UNC-669	BRD-K21906513	0.69	L3MBTL1|L3MBTL3	L3MBTL antagonist	1.11 uM	24 h	36
MCF10A	0.39	1.45	BAY-87-2243	BRD-K70463136	0.69	HIF1A	HIF Inhibitor	2.22 uM	24 h	155
JURKAT	0.39	1.45	bupivacaine	BRD-A01636364	0.69	SCN9A|KCNA5|PTGER1|SCN10A|SCN4A	Sodium channel inhibitor	0.04 uM	24 h	118
HEK293	0.39	1.45	amrinone	BRD-K45924332	0.69	PDE3A|PDE3B|PDE4B|TNF	Phosphodiesterase inhibitor	0.74 uM	24 h	101
HAP1	0.39	1.45	SB-239063	BRD-K82091397	0.69	TNF|MAPK11|MAPK14|PTGS2	P38 MAPK inhibitor	3.33 uM	24 h	75
HEPG2	0.39	1.45	alvespimycin	BRD-K83988098	0.69	HSP90AA1	HSP inhibitor	10 uM	6 h	307
MCF7	0.39	1.45	sitagliptin	BRD-K19416115	0.69	DPP4|CYP2C8|FASLG|HMGCR|SLC22A8	Dipeptidyl peptidase inhibitor	1.11 uM	24 h	476
A375	0.39	1.45	budipine	BRD-K18324993	0.69	GRIN1	Glutamate receptor antagonist	1.11 uM	24 h	117
MCF7	0.39	1.45	tioconazole	BRD-A33084557	0.69	CYP51A1	Sterol demethylase inhibitor	10 uM	24 h	601
K562	0.39	1.44	PRT-062070	BRD-K25835157	0.69	SYK	JAK inhibitor|Syk inhibitor	10 uM	24 h	464
THP1	0.39	1.44	dopamine	BRD-K43887077	0.69	DRD2|DRD1|DRD3|DRD4|DRD5|DBH|HTR1A|HTR7|SLC6A2|SLC6A3|SLC6A4	Dopamine receptor agonist	0.74 uM	24 h	72
HUVEC	0.39	1.44	clonazepam	BRD-K38183498	0.69	GABRA1|GABRA2|GABRA3|GABRA5|GABRA4|GABRA6|GABRB1|GABRB2|GABRB3|GABRD|GABRE|GABRG1|GABRG2|GABRG3|GABRP|GABRQ|TSPO	GABA receptor agonist	2.22 uM	24 h	78
BT20	0.39	1.44	nilotinib	BRD-K81528515	0.69	ABL1|KIT|BCR|CYP2B6|CYP2C8|DDR1|DDR2|PDGFRA	Bcr-Abl inhibitor|Abl inhibitor	10 uM	3 h	161
SKMEL5	0.39	1.44	afatinib	BRD-K66175015	0.69	EGFR|ERBB2|ERBB4	EGFR inhibitor	10 uM	24 h	509
MCF10A	0.39	1.44	CI-966	BRD-K67680372	0.69	SLC6A1	GAT inhibitor	0.25 uM	24 h	67
K562	0.39	1.44	PF-04691502	BRD-K07310275	0.69	MTOR|PIK3CA|PIK3CB|PIK3CD|PIK3CG	MTOR inhibitor|PI3K inhibitor	10 uM	4 h	292
HEPG2	0.39	1.44	hexachlorophene	BRD-K99792991	0.69	ENPP2|GLUD1|SDHD	Potassium channel activator	40 uM	24 h	593
ASC	0.39	1.43	maprotiline	BRD-K25433859	0.69	SLC6A2|ADRA1A|ADRA1B|ADRA1D|ADRA2A|ADRA2B|ADRA2C|CHRM1|CHRM2|CHRM3|CHRM4|CHRM5|DRD2|HRH1|HTR2A|HTR2C|HTR7	Norepinephrine inhibitor|Tricyclic antidepressant	10 uM	24 h	156
MCF7	0.39	1.43	MK-2206	BRD-K68065987	0.69	AKT1|AKT2|AKT3	AKT inhibitor	10 uM	24 h	197
U2OS	0.39	1.43	nutlin-3	BRD-A12230535	0.69	MDM2|TP53	MDM inhibitor	10 uM	24 h	348
HT29	0.39	1.43	tramadol	BRD-K51033547	0.69	OPRM1|SLC6A2|SLC6A4|CYP2B6|CHRFAM7A|CHRM3|GRIN3A|HTR2C|OPRD1|OPRK1	Opioid receptor agonist|Norepinephrine reuptake inhibitor|Serotonin reuptake inhibitor	2.22 uM	24 h	169
HT29	0.39	1.43	carisoprodol	BRD-A99939097	0.69	CYP2C19	Acetylcholine receptor antagonist	0.37 uM	24 h	146
HEK293	0.39	1.43	NSC-4644	BRD-K64874225	0.69	SOAT1|PYGM	ACAT inhibitor|Sterol regulatory element binding protein (SREBP) inhibitor	0.37 uM	24 h	69
CD34	0.39	1.43	SB-216763	BRD-K59184148	0.69	GSK3B|CCNA2|CDK2|GSK3A	GSK inhibitor	10 uM	24 h	158
PC3	0.39	1.43	BRD-K57926513	BRD-K57926513	0.69	FLT3	PDGFR inhibitor	0.125 uM	24 h	93
PC3	0.39	1.43	cytochalasin-d	BRD-K25504083	0.68	ACTA1	Tubulin inhibitor	10 uM	6 h	315
HA1E	0.39	1.43	UNC-1215	BRD-K83189926	0.68	L3MBTL3	L3MBTL antagonist	0.04 uM	24 h	53
A375	0.39	1.43	nelfinavir	BRD-K74117820	0.68	CYP2C19|CYP3A7|CYP3A5|CYP1A2|CYP2B6|CYP2C9|CYP2D6|CYP3A4	HIV inhibitor	10 uM	24 h	524
PC3	0.39	1.43	E-2012	BRD-K50564936	0.68	APP|APH1B	Gamma secretase inhibitor	10 uM	24 h	367
YAPC	0.39	1.43	barasertib	BRD-K31928526	0.68	AURKB|AURKA	Aurora kinase inhibitor	0.08 uM	24 h	155
HELA	0.39	1.42	econazole	BRD-A51820102	0.68	CYP51A1|NPY1R|NPY2R|TRPM2|TRPV5	Lanosterol demethylase inhibitor|Bacterial cell wall synthesis inhibitor|Sterol demethylase inhibitor	10 uM	24 h	449
BJAB	0.39	1.42	docetaxel	BRD-K30577245	0.68	TUBB|BCL2|MAP2|MAP4|MAPT|NR1I2|TUBB1	Tubulin inhibitor	0.125 uM	24 h	225
THP1	0.39	1.42	piperidolate	BRD-A97479839	0.68	CHRM1	Acetylcholine receptor antagonist	0.04 uM	24 h	120
HCC515	0.38	1.42	valsartan	BRD-K45158365	0.68	AGTR1	Angiotensin receptor antagonist	10 uM	24 h	88
THP1	0.38	1.42	NMS-1286937	BRD-K83699324	0.68	PLK1|FLT3|PLK2|PLK3	PLK inhibitor	3.33 uM	24 h	256
PC3	0.38	1.41	timofibrate	BRD-A64406146	0.68	LPL	Cholesterol inhibitor|Lipase clearing factor inhibitor	0.01 uM	24 h	85
MCF7	0.38	1.41	penfluridol	BRD-K15409150	0.68	DRD1|DRD2|CACNA1G	Calcium channel blocker	30 uM	6 h	483
PHH	0.38	1.41	protriptyline	BRD-K42098891	0.68	SLC6A2|SLC6A4	Tricyclic antidepressant	10 uM	24 h	175
HUVEC	0.38	1.41	dehydroepiandrosterone	BRD-K85833139	0.68	AR|CYP3A5|ESR1|ESR2|G6PD|GABRA1|GABRA2|GABRA3|GABRA4|GABRA5|GABRA6|GABRB1|GABRB2|GABRB3|GABRD|GABRE|GABRG1|GABRG2|GABRG3|GABRP|GABRQ|GRIN1|GRIN2A|GRIN2B|GRIN2C|GRIN2D|GRIN3A|GRIN3B|HSD17B1|NR1I2|NR1I3|PPARA|SIGMAR1|SULT2A1|SULT2B1	Protein synthesis stimulant	10 uM	24 h	147
ASC	0.38	1.41	A-443654	BRD-K38615104	0.68	AKT1|AKT2	AKT inhibitor	10 uM	24 h	74
PC3	0.38	1.41	trequinsin	BRD-K84663978	0.68	PDE4A|PDE4B|PDE4C|PDE4D|PTGIR|PDE5A	Phosphodiesterase inhibitor	10 uM	24 h	178
MCF10A	0.38	1.41	clotrimazole	BRD-K15916496	0.67	KCNN4|CYP51A1|CYP3A4|NR1I2|NR1I3|TRPM2|TRPM4|TRPM8	Cytochrome P450 inhibitor|Imidazoline ligand	10 uM	24 h	418
MCF7	0.38	1.41	VE-821	BRD-K26756394	0.67	ATR	ATR kinase inhibitor	10 uM	24 h	120
SKB	0.38	1.41	GP-2a	BRD-K34608650	0.67	CNR2	Cannabinoid receptor agonist	10 uM	24 h	185
HELA	0.38	1.41	ivermectin	BRD-A48570745	0.67	CHRNA7|GABRB3|GLRA3|P2RX7	GABA receptor agonist	3.33 uM	24 h	403
NPC	0.38	1.41	JW-55	BRD-K53328210	0.67	TNKS|TNKS2	Tankyrase inhibitor	10 uM	24 h	140
YAPC	0.38	1.41	beclomethasone-dipropionate	BRD-A11319535	0.67	NR3C1|CYP3A5|ADGRG3	Immunosuppressant|Glucocorticoid receptor agonist	2.22 uM	24 h	114
NPC	0.38	1.41	NNC-711	BRD-K42221274	0.67	SLC6A1|SIGMAR1	GAT inhibitor	10 uM	24 h	104
VCAP	0.38	1.41	estrone	BRD-K81839095	0.67	ESR1|ESR2	Estrogen receptor agonist	10 uM	6 h	272
THP1	0.38	1.41	BRD-K63750851	BRD-K63750851	0.66	IMPDH1|IMPDH2	Dehydrogenase inhibitor|Inositol monophosphatase inhibitor	10 uM	24 h	527
A549	0.38	1.41	avagacestat	BRD-K83720053	0.66	PSEN1	Gamma secretase inhibitor	0.01 uM	24 h	89
MCF10A	0.38	1.41	emodin	BRD-K58685305	0.66	CSNK2A1|CSNK2A2|CSNK2B|IL6|PTP4A3	11-beta-HSD1 inhibitor	15 uM	24 h	365
HELA	0.38	1.41	BRD-K47869605	BRD-K47869605	0.66	IGF1R|TOP2A|TUBA4A|TUBB	Tubulin inhibitor	0.01 uM	24 h	321
ASC	0.38	1.41	trimipramine	BRD-A19195498	0.66	SLC6A2|SLC6A4|SLC6A3|ADRA1A|ADRA1B|ADRA2A|ADRA2B|ADRB1|ADRB2|ADRB3|CHRM1|CHRM2|CHRM3|CHRM4|CHRM5|DRD1|DRD2|DRD5|HRH1|HTR1A|HTR1D|HTR2A|HTR2C|HTR3A	Norepinephrine inhibitor|Tricyclic antidepressant	10 uM	24 h	72
CD34	0.38	1.4	alectinib	BRD-K11267252	0.66	ALK|MET	ALK inhibitor	10 uM	24 h	313
A375	0.38	1.4	lofepramine	BRD-K82147103	0.66	SLC6A2|SLC6A4|HTR1A	Norepinephrine inhibitor|Serotonin reuptake inhibitor	10 uM	6 h	108
PHH	0.38	1.4	BRD-A01593789	BRD-A01593789	0.66	PGR	5-alpha reductase inhibitor	10 uM	24 h	41
ASC	0.38	1.4	loxapine	BRD-K39915878	0.66	DRD2|DRD3|DRD4|HTR2A|HTR2C|DRD1|HRH1|HTR6|ADRA1A|ADRA1B|ADRA2A|ADRA2B|ADRA2C|ADRB1|CHRM1|CHRM2|CHRM3|CHRM4|CHRM5|DRD5|HRH2|HRH4|HTR1A|HTR1B|HTR1D|HTR1E|HTR3A|HTR5A|HTR7|SLC6A2|SLC6A3|SLC6A4	Dopamine receptor antagonist|Serotonin receptor antagonist	10 uM	24 h	268
VCAP	0.38	1.4	artemether	BRD-K39621635	0.66	CYP2B6|CYP2C19|CYP3A5|ATP1A1	Antimalarial	10 uM	24 h	232
NPC	0.38	1.4	UNC-669	BRD-K21906513	0.66	L3MBTL1|L3MBTL3	L3MBTL antagonist	10 uM	24 h	113
A375	0.38	1.4	chrysin	BRD-K22861715	0.66	ABCG2|AKR1B1|CDK6|CYP19A1|CYP1B1	Breast cancer resistance protein inhibitor	2.22 uM	24 h	145
MCF7	0.38	1.4	thioguanine	BRD-K49350383	0.64	IMPDH1|IMPDH2	Purine antagonist	3.33 uM	24 h	486
A375	0.38	1.4	daunorubicin	BRD-A68009927	0.63	TOP2A|TOP2B	RNA synthesis inhibitor|Topoisomerase inhibitor	0.74 uM	24 h	705
JURKAT	0.38	1.4	AMG-232	BRD-K64925568	0.62	MDM2	MDM inhibitor	2.22 uM	24 h	110
A549	0.38	1.4	BMY-45778	BRD-K84895041	0.62	PTGIR	IP1 prostacyclin receptor agonist	10 uM	6 h	148
PC3	0.38	1.4	tyrphostin-47	BRD-K96778649	0.62	EGFR	EGFR inhibitor	10 uM	24 h	187
HA1E	0.38	1.4	hydrocortisone	BRD-K93568044	0.62	NR3C1	Glucocorticoid receptor agonist	10 uM	6 h	170
A375	0.38	1.4	L-803087	BRD-A35511923	0.62	SSTR4	Somatostatin receptor agonist	10 uM	6 h	101
HA1E	0.38	1.4	prostaglandin	BRD-K09436313	0.62	PTGDR2|PTGDR	Prostanoid receptor antagonist	10 uM	6 h	96
MCF10A	0.38	1.39	epinastine	BRD-A98990573	0.62	HRH1|ADRA1A|ADRA2A|HRH2|HTR2A|HTR7	Histamine receptor antagonist	0.04 uM	24 h	132
THP1	0.38	1.39	fluspirilene	BRD-K77947974	0.62	DRD2|HTR2A|CACNG1|HRH1|HTR1A|HTR1D|HTR1E	Dopamine receptor antagonist	0.125 uM	24 h	100
HUVEC	0.38	1.39	nafamostat	BRD-K06674495	0.62	ASIC1|ASIC2|ASIC3|C1R|PRSS1|TPSAB1|TRPM7	Serine protease inhibitor	2.22 uM	24 h	254
HT29	0.38	1.39	adarotene	BRD-K00152668	0.62	RARG|RARA|RARB	Retinoid receptor agonist	10 uM	24 h	232
MCF7	0.38	1.39	norgestrel	BRD-A14886633	0.62	PGR	Progesterone receptor agonist	0.74 uM	24 h	111
HCC515	0.38	1.39	Ro-28-1675	BRD-K21672174	0.62	GCK	Glucokinase activator	150 uM	6 h	327
MCF10A	0.38	1.39	tanespimycin	BRD-K81473043	0.62	HSP90AA1|CHEK1	HSP inhibitor	10 uM	24 h	409
MDAMB231	0.38	1.39	mifobate	BRD-A72066420	0.62	PPARG|REN	PPAR receptor antagonist	3.33 uM	24 h	59
HT29	0.38	1.39	GSK-J4	BRD-K98203492	0.62	KDM6A|KDM6B|TNF	Histone lysine demethylase inhibitor	10 uM	24 h	192
HEPG2	0.38	1.38	EI-273	BRD-K56064827	0.62	PRKCA|PRKCG	PKC inhibitor	10 uM	6 h	208
A549	0.38	1.38	ITE	BRD-K60298136	0.62	AHR	Aryl hydrocarbon receptor agonist	10 uM	24 h	89
MDAMB231	0.38	1.38	dorzolamide	BRD-K71075609	0.62	CA2|CA1|CA12|CA14|CA4|CA7	Carbonic anhydrase inhibitor	0.03 uM	24 h	193
PC3	0.38	1.38	rescinnamine	BRD-K52930707	0.62	ACE	ACE inhibitor	10 uM	24 h	106
HA1E	0.37	1.38	zonisamide	BRD-K48300629	0.62	SCN1A|CA1|CA12|CA7|SCN11A|SCN2A|SCN3A|SCN4A|SCN5A|SCN9A|CA10|CA11|CA13|CA14|CA2|CA3|CA4|CA5A|CA5B|CA6|CA8|CA9|CACNA1G|CACNA1H|CACNA1I|MAOA|MAOB|SCN10A|SCN1B|SCN2B|SCN3B|SCN4B|SCN7A|SCN8A	Sodium channel inhibitor|Calcium channel blocker	0.25 uM	24 h	98
MCF7	0.37	1.38	perampanel	BRD-K41438959	0.62	GRIA1|CYP3A5|GRIA2|GRIA3|GRIA4	Glutamate receptor antagonist	10 uM	24 h	505
HCC515	0.37	1.38	AG-14361	BRD-K00615600	0.62	PARP1	PARP inhibitor	25 uM	24 h	253
HS578T	0.37	1.38	AZD-8055	BRD-K69932463	0.62	MTOR	MTOR inhibitor	0.12 uM	3 h	216
PC3	0.37	1.38	agomelatine	BRD-K84698278	0.62	MTNR1A|HTR2C|MTNR1B|CYP1A2|CYP2C19|HTR2A|HTR2B	Melatonin receptor agonist|Serotonin receptor antagonist	2.22 uM	24 h	116
NCIH508	0.37	1.37	RITA	BRD-K00317371	0.62	MDM2|TXNRD1|TXNRD2	MDM inhibitor	10 uM	6 h	452
A375	0.37	1.37	griseofulvin	BRD-K12423485	0.62	KRT12	Tubulin inhibitor	10 uM	24 h	403
HUVEC	0.37	1.37	aripiprazole	BRD-K70358946	0.62	DRD2|HTR1A|HTR2A|HRH1|HTR1B|HTR1D|HTR2C|ADRA1A|ADRA1B|ADRA2A|ADRA2B|ADRA2C|CHRM1|CHRM2|CHRM3|CHRM4|CHRM5|DRD1|DRD3|DRD4|DRD5|HTR1E|HTR3A|HTR6|HTR7	Serotonin receptor agonist|Serotonin receptor antagonist	0.74 uM	24 h	106
SKB	0.37	1.37	febuxostat	BRD-K48367671	0.62	XDH	Xanthine oxidase inhibitor	10 uM	24 h	52
U2OS	0.37	1.37	econazole	BRD-A51820102	0.62	CYP51A1|NPY1R|NPY2R|TRPM2|TRPV5	Lanosterol demethylase inhibitor|Bacterial cell wall synthesis inhibitor|Sterol demethylase inhibitor	10 uM	6 h	197
MDAMB231	0.37	1.37	ulipristal	BRD-K76197012	0.62	PGR	Progesterone receptor antagonist	2.22 uM	24 h	110
HT29	0.37	1.37	arbidol	BRD-K73881242	0.62	CYP2C19|CYP2E1|CYP3A5|CYP3A4	Cytochrome P450 inhibitor	10 uM	24 h	640
HELA	0.37	1.37	theobromine	BRD-K34888156	0.62	ADORA1|ADORA2A|PDE4B	Phosphodiesterase inhibitor	2.22 uM	24 h	108
SKB	0.37	1.37	AZ-10417808	BRD-K36258877	0.62	CASP3	Caspase inhibitor	10 uM	24 h	104
MCF7	0.37	1.37	BRD-K82225283	BRD-K82225283	0.62	GUCY1A2|GUCY1A3|GUCY1B3|GUCY1B2	Nitric oxide stimulant|Guanylate cyclase stimulant	0.03 uM	24 h	75
SKB	0.37	1.37	propofol	BRD-K82255054	0.62	GABRA1|GABRA2|GABRA3|GABRA4|GABRA5|GABRA6|GABRB1|GABRB2|GABRB3|GABRD|GABRE|GABRG1|GABRG2|GABRG3|GABRP|GABRQ|CYP2B6|TRPV1|FAAH|SCN2A|SCN4A	GABA receptor agonist	10 uM	24 h	129
NEU	0.37	1.37	irinotecan	BRD-K08547377	0.62	TOP1|CYP3A5|TOP1MT	Topoisomerase inhibitor	10 uM	24 h	180
SKMEL5	0.37	1.37	BMS-345541	BRD-K13566078	0.62	IKBKB|CHUK	IKK inhibitor	10 uM	24 h	412
PC3	0.37	1.37	atovaquone	BRD-A19795905	0.62	DHODH	Mitochondrial inhibitor	2.22 uM	24 h	80
VCAP	0.37	1.37	triamcinolone	BRD-A37780065	0.62	NR3C1|SERPINA6	Glucocorticoid receptor agonist	10 uM	24 h	169
PC3	0.37	1.37	oxymetholone	BRD-A93291428	0.62	AR	Androgen receptor agonist	20 uM	6 h	52
PHH	0.37	1.36	SU-11274	BRD-K02965346	0.62	MET	HGF receptor inhibitor|Tyrosine kinase inhibitor	10 uM	24 h	194
THP1	0.37	1.36	lidocaine	BRD-K52662033	0.62	SCN5A|SCN10A|SCN9A|EGFR|SCN11A|SCN1A|SCN2A|SCN3A|SCN4A|SCN7A|SCN8A	Histamine receptor agonist	0.25 uM	24 h	67
VCAP	0.37	1.36	tiotidine	BRD-K11107424	0.62	HRH2	Histamine receptor antagonist	10 uM	24 h	210
NCIH596	0.37	1.36	C-646	BRD-K68548958	0.62	EP300	Histone acetyltransferase inhibitor	20 uM	6 h	213
HUVEC	0.37	1.36	mepacrine	BRD-A45889380	0.62	TP53|AKT1|MTOR|NFKB1|PLA2G2A|PLA2G2D|PLA2G1B|PLA2G4A|PLA2G6|PLCL1	NFKB inhibitor|Cytokine production inhibitor|p53 activator	10 uM	24 h	389
HCC515	0.37	1.36	BRD-A39747742	BRD-A39747742	0.62	ESR1	Estrogen receptor agonist	10 uM	6 h	177
HUH7	0.37	1.36	disulfiram	BRD-K32744045	0.62	ALDH2|ALDH1A2|ALDH5A1|ALDH7A1|CYP2E1|DNMT1|TRPA1|DBH	Aldehyde dehydrogenase inhibitor|DNA methyltransferase inhibitor|TRPV agonist	12 uM	72 h	327
HT29	0.37	1.36	dabigatran-etexilate	BRD-K57041787	0.62	F2	Thrombin inhibitor|Serine protease inhibitor	1.11 uM	24 h	162
A549	0.37	1.36	JW-74	BRD-K75664313	0.62	TNKS|TNKS2	WNT inhibitor|Tankyrase inhibitor	10 uM	24 h	189
PC3	0.37	1.36	ketoconazole	BRD-K29113274	0.62	AR|CYP19A1|CYP2C19|CYP3A5|CYP3A7|CYP21A2|KCNA10	Sterol demethylase inhibitor	1.11 uM	24 h	102
THP1	0.37	1.36	levetiracetam	BRD-K49404994	0.62	SV2A|CACNA1B|SCN1A	Calcium channel blocker	0.74 uM	24 h	126
MCF7	0.37	1.36	vigabatrin	BRD-A07893380	0.62	ABAT|GABBR1|SLC32A1	GABA aminotransferase inhibitor	10 uM	24 h	125
HA1E	0.37	1.36	apocynin	BRD-K64990520	0.62	NOX3|NOX4	NADPH inhibitor	0.03 uM	24 h	94
HCC515	0.37	1.36	FK-866	BRD-K58550667	0.62	NAMPT|PARP1	Niacinamide phosphoribosyltransferase inhibitor	3.33 uM	24 h	99
HELA	0.37	1.36	BGT-226	BRD-K29415052	0.62	MTOR|PIK3CG|PIK3CA|PIK3CB	PI3K inhibitor	3.33 uM	24 h	475
K562	0.37	1.36	docetaxel	BRD-K30577245	0.62	TUBB|BCL2|MAP2|MAP4|MAPT|NR1I2|TUBB1	Tubulin inhibitor	0.125 uM	24 h	242
SW480	0.37	1.36	trifluoperazine	BRD-K89732114	0.62	DRD2|ABCG2|CAMK2A|SCN4A|SCN9A|ADRA1A|CALM1|CALY|DRD4|HRH1|HTR2A|HTR2C|S100A4|TNNC1	Dopamine receptor antagonist	10 uM	6 h	123
PC3	0.37	1.36	CI-966	BRD-K67680372	0.62	SLC6A1	GAT inhibitor	1.11 uM	24 h	134
PHH	0.37	1.36	BRD-K79437791	BRD-K79437791	0.62	PPARG	Inhibitor of methylation of endogenous isoprenylated proteins	10 uM	24 h	352
YAPC	0.37	1.36	RG-4733	BRD-K22024824	0.62	NOTCH1|PSEN1	Gamma secretase inhibitor	3.33 uM	6 h	71
MCF7	0.37	1.36	rucaparib	BRD-K88560311	0.62	PARP1|PARP2	PARP inhibitor	10 uM	48 h	643
A375	0.37	1.35	vemurafenib	BRD-K56343971	0.62	BRAF|CYP2C19|CYP3A4|CYP3A5|RAF1	RAF inhibitor	0.37 uM	24 h	81
PC3	0.37	1.35	dapivirine	BRD-K12885236	0.62	CYP3A5|CYP2B6|CYP2C19|CYP2C8|CYP3A4	Non-nucleoside reverse transcriptase inhibitor	10 uM	24 h	336
U2OS	0.37	1.35	MDL-29951	BRD-K59753853	0.62	FBP1|GPR17	Glutamate receptor antagonist	10 uM	6 h	65
PC3	0.37	1.35	bretazenil	BRD-K96936751	0.62	GABRA1|GABRA2|GABRA3|GABRA5|GABRA4|GABRA6	GABA receptor agonist	3.33 uM	24 h	105
HUVEC	0.37	1.35	efaproxiral	BRD-K37355418	0.62	HBA1|HBB	Haemoglobin oxygen release stimulant	2.22 uM	24 h	91
YAPC	0.37	1.35	anacetrapib	BRD-K44366189	0.62	CETP	Cholesterol inhibitor	0.25 uM	24 h	59
NPC	0.37	1.35	rigosertib	BRD-K55187425	0.62	PLK1|MCL1	Cell cycle inhibitor|PLK inhibitor	1.11 uM	24 h	456
A375	0.37	1.35	vinburnine	BRD-K40227168	0.62	CHRM1|CHRM2|CHRM3|CHRM4	Adrenergic receptor antagonist	10 uM	24 h	171
HAP1	0.37	1.35	BAY-11-7082	BRD-K15025317	0.62	RELA	NFKB inhibitor	0.66 uM	24 h	57
NCIH508	0.37	1.35	ixazomib	BRD-K78659596	0.62	PSMB1	Proteasome inhibitor	10 uM	6 h	229
A549	0.37	1.35	LY-456236	BRD-K87696786	0.62	GRM1	Glutamate receptor antagonist	10 uM	6 h	169
A549	0.37	1.35	methiopril	BRD-A32172948	0.62	ACE	ACE inhibitor	2.22 uM	24 h	96
OCILY19	0.37	1.35	midostaurin	BRD-K13646352	0.62	FLT3|KIT|CCNB1|FLT1|KDR|PDGFRB|PRKCA|VEGFA|PRKCG	FLT3 inhibitor|KIT inhibitor|PKC inhibitor	2.5 uM	24 h	253
MDAMB231	0.37	1.35	dantrolene	BRD-K81272440	0.62	RYR1|RYR3	Calcium channel blocker	0.37 uM	24 h	135
A549	0.37	1.35	JTE-013	BRD-K43330982	0.62	S1PR2|P2RY10	Lysophospholipid receptor antagonist	10 uM	24 h	152
MCF10A	0.37	1.35	azacitidine	BRD-K03406345	0.62	DNMT1|DNMT3A	DNA inhibitor	10 uM	24 h	644
PHH	0.37	1.35	azasetron	BRD-A44133049	0.62	HTR3A|HTR3B	Serotonin receptor antagonist	10 uM	24 h	120
MDAMB231	0.37	1.35	doxifluridine	BRD-K83057217	0.61	TYMS	Thymidylate synthase inhibitor	2.22 uM	24 h	96
PC3	0.37	1.35	mubritinib	BRD-K19061412	0.61	ERBB2|EGFR	Receptor tyrosine protein kinase inhibitor	0.25 uM	24 h	346
A375	0.37	1.35	OSI-930	BRD-K25340465	0.61	KIT|KDR|PDGFB|PDGFRB	KIT inhibitor|VEGFR inhibitor	10 uM	24 h	125
THP1	-0.36	-1.36	NU-7026	BRD-K09537769	0.61	PRKDC	DNA inhibitor|MTOR inhibitor|PI3K inhibitor	3.33 uM	24 h	38
A549	-0.36	-1.36	mifepristone	BRD-K37270826	0.61	PGR|NR3C1|AR|CYP2B6|CYP2C8|CYP3A5|CYP3A7|NR1I2	Glucocorticoid receptor antagonist|Progesterone receptor antagonist	10 uM	24 h	97
MCF10A	-0.36	-1.36	efaproxiral	BRD-K37355418	0.61	HBA1|HBB	Haemoglobin oxygen release stimulant	0.74 uM	24 h	38
MCF7	-0.36	-1.36	temazepam	BRD-A93093700	0.61	GABRA1|GABRA2|GABRA3|GABRA5|GABRA4|GABRA6|GABRB1|GABRB2|GABRB3|GABRD|GABRE|GABRG1|GABRG2|GABRG3|GABRP|GABRQ|GABRR1|GABRR2|GABRR3|TSPO	GABA receptor agonist	0.01 uM	24 h	60
A375	-0.36	-1.36	GDC-0879	BRD-K67578145	0.61	BRAF	RAF inhibitor	10 uM	24 h	712
YAPC	-0.36	-1.36	cefdinir	BRD-K15766189	0.61	MPO	Bacterial cell wall synthesis inhibitor	10 uM	24 h	88
MDAMB231	-0.36	-1.36	bifonazole	BRD-A94543220	0.61	CYP2B6	Sterol demethylase inhibitor	10 uM	24 h	174
HEK293	-0.36	-1.36	prazosin	BRD-K49111258	0.61	ADRA1A|ADRA1B|ADRA1D|ADRA2A|ADRA2B|ADRA2C|CDK1|KCNH2|KCNH6|KCNH7	Adrenergic receptor antagonist	0.01 uM	24 h	110
HT29	-0.36	-1.37	KIN001-242	BRD-K24859147	0.62	RPS6KA3	Protein kinase inhibitor	0.37 uM	24 h	88
YAPC	-0.36	-1.37	pyrazinamide	BRD-K28667793	0.62	FASN	Fatty acid synthase inhibitor	0.25 uM	24 h	129
MCF7	-0.36	-1.37	topiroxostat	BRD-K77561571	0.62	XDH	Xanthine oxidase inhibitor	0.37 uM	24 h	111
HT29	-0.36	-1.37	WAY-362450	BRD-K54640016	0.62	NR1H4	FXR agonist	2.22 uM	24 h	60
MCF7	-0.36	-1.37	sulindac	BRD-A13946108	0.62	PTGS1|PTGS2|AKR1B1|MAPK3|PPARD|PTGDR2	Cyclooxygenase inhibitor	10 uM	24 h	105
A375	-0.36	-1.37	TG-100115	BRD-K64785675	0.62	PIK3CG|PIK3CA|PIK3CB|PIK3CD	PI3K inhibitor	0.66 uM	24 h	63
HA1E	-0.36	-1.37	midostaurin	BRD-K13646352	0.62	FLT3|KIT|CCNB1|FLT1|KDR|PDGFRB|PRKCA|VEGFA|PRKCG	FLT3 inhibitor|KIT inhibitor|PKC inhibitor	10 uM	6 h	196
HELA	-0.36	-1.37	phenazone	BRD-K46937689	0.62	PTGS1|PTGS2	Cyclooxygenase inhibitor	0.01 uM	24 h	177
VCAP	-0.36	-1.37	KU-C103428N	BRD-A82096673	0.62	NFE2	CDC inhibitor|Rho associated kinase inhibitor	10 uM	6 h	92
PC3	-0.36	-1.37	rucaparib	BRD-K88560311	0.62	PARP1|PARP2	PARP inhibitor	10 uM	24 h	184
HELA	-0.36	-1.37	CPI-613	BRD-A06916187	0.62	PDHA1|OGDH	PDK inhibitor	0.74 uM	24 h	70
HS578T	-0.36	-1.37	BMS-777607	BRD-K40738845	0.62	MET|AXL|MERTK|MST1R|TYRO3|FLT3	AXL kinase inhibitor|FLT3 inhibitor|HGF receptor inhibitor|Macrophage inhibitor|MET inhibitor|Tyrosine kinase inhibitor	2.22 uM	6 h	65
HCC515	-0.36	-1.37	hydrocortisone-hemisuccinate	BRD-A07000685	0.65	NR3C1	Glucocorticoid receptor agonist	10 uM	6 h	194
PHH	-0.36	-1.37	acitretin	BRD-K62012036	0.65	RARA|RXRG|RARB|RARG|RBP1|RXRA|RXRB|STAT3	Retinoid receptor agonist	10 uM	24 h	76
PHH	-0.36	-1.37	farnesol	BRD-K24656285	0.65	MAOB	FXR agonist|Monoamine oxidase inhibitor|NFKB activator|PPAR receptor agonist	10 uM	24 h	87
HCC515	-0.36	-1.37	BW-723C86	BRD-A17428743	0.65	HTR2B|HTR2A|HTR2C	Serotonin receptor agonist	10 uM	24 h	68
HT29	-0.36	-1.37	torasemide	BRD-K30480208	0.66	SLC12A1|CYP2C8|SLC12A2	Thromboxane receptor antagonist	10 uM	6 h	40
VCAP	-0.36	-1.37	clioquinol	BRD-K09255212	0.66	OPRK1	Chelating agent	10 uM	24 h	319
JURKAT	-0.36	-1.37	PF-562271	BRD-K99545815	0.66	PTK2|PTK2B	Focal adhesion kinase inhibitor	2.22 uM	24 h	141
PHH	-0.36	-1.37	aliskiren	BRD-K30020243	0.66	REN	Antihypertensive|Peptidase inhibitor|Protease inhibitor|Renin inhibitor	10 uM	24 h	105
U2OS	-0.36	-1.37	R-96544	BRD-K15588452	0.66	HTR2A	Serotonin receptor antagonist	10 uM	6 h	37
HELA	-0.36	-1.37	trimetazidine	BRD-K88366685	0.66	ACAA2	3-ketoacyl CoA thiolase inhibitor	0.01 uM	24 h	100
HT29	-0.36	-1.37	progesterone	BRD-K64994968	0.66	PGR|CYP17A1|NR3C2|CYP2C19|CATSPER1|CATSPER2|CATSPER3|CATSPER4|ESR1|OPRK1|TRPC5	Progesterone receptor agonist	10 uM	6 h	44
MCF7	-0.36	-1.38	torcitabine	BRD-K91822704	0.66	DCK|TK2	DNA inhibitor	10 uM	24 h	220
A549	-0.36	-1.38	isradipine	BRD-A90799790	0.66	CACNA1C|CACNA1D|CACNA1F|CACNA1S|CACNA2D1|CACNA1H|CACNA2D2|CACNB2	Calcium channel blocker	1.11 uM	24 h	87
PC3	-0.36	-1.38	clodronic-acid	BRD-K72542090	0.66	SLC25A4|SLC25A5|SLC25A6	Bone resorption inhibitor	10 uM	24 h	125
HELA	-0.36	-1.38	anamorelin	BRD-K01174345	0.66	GHSR	Growth hormone secretagogue receptor agonist	0.25 uM	24 h	94
NPC	-0.36	-1.38	BAY-36-7620	BRD-K54704028	0.66	GRM1	Glutamate receptor antagonist	10 uM	24 h	93
HCT116	-0.36	-1.38	PF-750	BRD-K83213911	0.66	FAAH	FAAH inhibitor	80 uM	6 h	24
HA1E	-0.36	-1.38	hydrocortisone-hemisuccinate	BRD-A07000685	0.66	NR3C1	Glucocorticoid receptor agonist	10 uM	24 h	247
NPC	-0.36	-1.38	axitinib	BRD-K29905972	0.66	KDR|FLT1|FLT4|CYP2C19|CYP3A5|KIT|PDGFRB|CSF1|PLK4	VEGFR inhibitor|PDGFR inhibitor	10 uM	24 h	503
HA1E	-0.36	-1.38	cromoglicic-acid	BRD-K20920669	0.66	KCNMA1|S100P	Immunosuppressant	0.125 uM	24 h	89
A375	-0.36	-1.38	PF-573228	BRD-K79239947	0.66	CDK1|CDK2|CDK7|GSK3B|IKBKB	Focal adhesion kinase inhibitor	10 uM	24 h	512
PC3	-0.36	-1.38	GW-7647	BRD-K96263742	0.66	PPARA	PPAR receptor agonist	10 uM	6 h	214
JURKAT	-0.36	-1.38	lomerizine	BRD-K62858456	0.66	ABCB1|CACNA1B|SCN5A	Calcium channel blocker	10 uM	24 h	117
A375	-0.36	-1.38	GSK-690693	BRD-K25325018	0.66	AKT1|AKT2|AKT3|PAK4|PAK6|PAK7|PRKCQ|PRKG1|PRKX	AKT inhibitor	10 uM	24 h	437
SKMEL5	-0.36	-1.38	GS-9973	BRD-K76719364	0.68	SYK	Syk inhibitor	10 uM	24 h	248
A549	-0.36	-1.38	trimidox	BRD-K11801786	0.68	RRM1	Ribonucleoside reductase inhibitor	10 uM	24 h	85
JURKAT	-0.36	-1.39	ticlopidine	BRD-K00603606	0.68	P2RY12|CYP2B6|CYP2C19	Purinergic receptor antagonist	1.11 uM	24 h	100
HCC515	-0.36	-1.39	pantoprazole	BRD-A22380646	0.68	ATP4A|CYP2C19|CYP3A4	Proton pump inhibitor	10 uM	6 h	52
A375	-0.36	-1.39	phenelzine	BRD-K87024524	0.68	MAOB|AOC3|MAOA|ABAT|GAD2|GPT|GPT2|SLC6A2|SLC6A3|SLC6A4	Monoamine oxidase inhibitor	10 uM	6 h	115
A549	-0.36	-1.39	fluocinolone-acetonide	BRD-A77824596	0.68	NR3C1|SERPINA6	Corticosteroid agonist|Glucocorticoid receptor agonist	10 uM	24 h	322
A549	-0.36	-1.4	zaldaride	BRD-A26032986	0.69	CALM1	Calmodulin inhibitor	10 uM	24 h	217
MCF10A	-0.36	-1.4	erlotinib	BRD-K70401845	0.71	EGFR|NR1I2	EGFR inhibitor	0.37 uM	24 h	155
A549	-0.36	-1.4	nafadotride	BRD-A71262238	0.71	DRD3|DRD2|HTR1A	Dopamine receptor antagonist	10 uM	24 h	93
HT29	-0.37	-1.4	AM-580	BRD-K06854232	0.72	RARA	Retinoid receptor agonist	10 uM	24 h	117
HA1E	-0.37	-1.4	AR-C133057XX	BRD-K40892394	0.72	NOS2	Nitric oxide synthase inhibitor	12 uM	6 h	107
A375	-0.37	-1.4	strychnine	BRD-A09094913	0.73	GLRA1|CHRM1|CHRM2|CHRM3|CHRM4|CHRM5|CHRNA10|CHRNA9|GLRA2|GLRA3|GLRB	Acetylcholine receptor antagonist	10 uM	6 h	131
HBL1	-0.37	-1.4	mepazine	BRD-A82772293	0.73	MALT1	Mucus protecting agent	0.125 uM	24 h	63
HT29	-0.37	-1.4	dexamethasone-acetate	BRD-A93424738	0.73	NR3C1	Glucocorticoid receptor agonist|Corticosteroid agonist|Cytochrome P450 inhibitor	10 uM	24 h	134
A549	-0.37	-1.4	CPI-1189	BRD-K11073688	0.73	TNF	TNF inhibitor	1.11 uM	24 h	168
NPC	-0.37	-1.4	diflunisal	BRD-K22031190	0.73	PTGS2|PTGS1	Prostanoid receptor antagonist	10 uM	24 h	130
A549	-0.37	-1.4	indobufen	BRD-A16296925	0.74	PTGS1|PTGS2	Cyclooxygenase inhibitor|Platelet aggregation inhibitor	10 uM	24 h	208
A549	-0.37	-1.4	AGI-6780	BRD-K04691817	0.74	IDH2	Isocitrate dehydrogenase inhibitor	1.11 uM	24 h	83
HA1E	-0.37	-1.4	FTI-276	BRD-K75532464	0.75	FNTA	Farnesyltransferase inhibitor	10 uM	6 h	229
A375	-0.37	-1.41	GW-5074	BRD-K39520573	0.75	RAF1|LRRK1|LRRK2|NTRK1	RAF inhibitor|LRRK inhibitor	10 uM	24 h	530
A375	-0.37	-1.41	SC-10	BRD-K05361803	0.78	PRKCA	Protein kinase activator	10 uM	6 h	66
PC3	-0.37	-1.41	SB-218078	BRD-A06352508	0.79	CHEK1	CHK inhibitor	3.33 uM	24 h	284
HUH7	-0.37	-1.41	ethisterone	BRD-K03981224	0.79	TYR	Progestogen hormone	10 uM	72 h	118
JURKAT	-0.37	-1.42	miglitol	BRD-A63310107	0.79	GAA|MGAM|SLC5A4|GANAB|GANC	Glucosidase inhibitor	2.22 uM	24 h	105
U2OS	-0.37	-1.42	amperozide	BRD-K52397688	0.79	HTR2A|DRD2|FAAH	Dopamine receptor antagonist	10 uM	6 h	105
YAPC	-0.37	-1.42	homochlorcyclizine	BRD-A22769835	0.79	HRH1	Antihistamine	10 uM	24 h	252
A549	-0.37	-1.42	rimcazole	BRD-K70490179	0.79	SIGMAR1	Sigma receptor antagonist	10 uM	24 h	173
YAPC	-0.37	-1.42	FR-180204	BRD-K68756823	0.79	MAPK1|MAPK3	MAP kinase inhibitor	10 uM	24 h	194
A375	-0.37	-1.42	fulvestrant	BRD-A03249105	0.79	ESR1|EPHX2|ESR2|GPER1	Estrogen receptor antagonist	0.125 uM	24 h	62
SHSY5Y	-0.37	-1.42	PD-0325901	BRD-K49865102	0.79	MAP2K1|MAP2K2	MEK inhibitor|MAP kinase inhibitor|Protein kinase inhibitor	10 uM	24 h	271
NPC	-0.37	-1.42	TPCA-1	BRD-K51575138	0.79	IKBKB	IKK inhibitor	0.04 uM	24 h	131
MCF10A	-0.37	-1.42	etoricoxib	BRD-K54770957	0.79	PTGS2	Cyclooxygenase inhibitor	0.03 uM	24 h	45
VCAP	-0.37	-1.43	varenicline	BRD-K18855837	0.79	CHRNA4|CHRNB2|CHRNA3|CHRNA6|CHRNA7	Acetylcholine receptor agonist	10 uM	6 h	124
A549	-0.37	-1.43	MK-0773	BRD-K38868394	0.79	AR	Androgen receptor antagonist	0.74 uM	24 h	77
MCF7	-0.37	-1.43	lorcaserin	BRD-K55013654	0.79	HTR2C|HTR2A|HTR2B	Serotonin receptor agonist	0.01 uM	24 h	57
A375	-0.37	-1.43	ondansetron	BRD-A19736161	0.79	HTR3A|CYP2D6|CYP3A5|HTR1A|HTR1B|HTR3B|HTR4|OPRM1	Serotonin receptor antagonist	10 uM	24 h	129
HELA	-0.37	-1.43	carbenoxolone	BRD-A98702003	0.79	HSD11B1|GJA1|GJA10|GJA3|GJA4|GJA5|GJA8|GJA9|GJB1|GJB2|GJB3|GJB4|GJB5|GJB6|GJB7|GJC1|GJC2|GJC3|GJD2|GJD3|GJD4|GJE1|PANX1|PANX2|PANX3	11-beta-HSD1 inhibitor	0.125 uM	24 h	80
PHH	-0.37	-1.43	fexofenadine	BRD-A73368467	0.79	HRH1	Histamine receptor antagonist	10 uM	24 h	46
A549	-0.37	-1.43	neratinib	BRD-K85606544	0.79	EGFR|ERBB2|ERBB4|KDR	EGFR inhibitor	10 uM	6 h	252
HEK293	-0.37	-1.43	brexpiprazole	BRD-K00911143	0.79	DRD2|HTR1A|HTR2A|DRD3	Dopamine receptor antagonist	1.11 uM	24 h	62
NCIH508	-0.37	-1.43	AG-14361	BRD-K00615600	0.79	PARP1	PARP inhibitor	25 uM	6 h	84
PHH	-0.37	-1.43	erythromycin	BRD-K63550407	0.79	MLNR	NFKB inhibitor	10 uM	24 h	56
HT29	-0.37	-1.43	carbamazepine	BRD-K71799949	0.79	SCN1A|SCN3A|SCN5A|ABCB1|CYP1A2|CYP3A4|SCN10A|SCN11A|SCN2A|SCN4A|SCN7A|SCN8A|SCN9A	Carboxamide antiepileptic	2.22 uM	24 h	80
MDAMB231	-0.37	-1.43	amitifadine	BRD-A68942014	0.79	SLC6A2|SLC6A3|SLC6A4	Serotonin receptor antagonist	3.33 uM	24 h	42
BT20	-0.38	-1.44	crizotinib	BRD-K78431006	0.79	ALK|MET|CYP2B6|CYP3A5|MST1R|ROS1	ALK inhibitor	10 uM	6 h	152
SKBR3	-0.38	-1.44	alpelisib	BRD-K54997624	0.79	PIK3CA|PIK3CB|PIK3CD|PIK3CG	PI3K inhibitor	0.12 uM	3 h	153
A375	-0.38	-1.44	PD-198306	BRD-K88677950	0.8	MAPK1|MAPK3|MAP2K1|MAP2K2	MAP kinase inhibitor|MEK inhibitor	10 uM	6 h	387
HA1E	-0.38	-1.44	olomoucine	BRD-K82731415	0.81	CDK1|CDK2|CDK5|MAPK1	CDK inhibitor	10 uM	6 h	103
MDAMB231	-0.38	-1.44	ivacaftor	BRD-K52818472	0.82	CFTR|CYP3A5|CYP3A7	CFTR channel antagonist	0.37 uM	24 h	128
HME1	-0.38	-1.44	GSK-429286A	BRD-A10523515	0.83	ROCK1	Rho associated kinase inhibitor	10 uM	24 h	189
NCIH596	-0.38	-1.44	BMS-191011	BRD-K95609758	0.84	KCNMA1	Potassium channel activator	10 uM	6 h	69
HA1E	-0.38	-1.44	AGI-5198	BRD-A56371469	0.84	IDH1	Isocitrate dehydrogenase inhibitor	3.33 uM	24 h	77
MCF10A	-0.38	-1.44	AZ-628	BRD-K05804044	0.86	BRAF|RAF1	RAF inhibitor	1.11 uM	24 h	132
PHH	-0.38	-1.44	BRD-K72541103	BRD-K72541103	0.92	JAK3	JAK inhibitor	10 uM	24 h	117
U2OS	-0.38	-1.45	KN-62	BRD-A81177136	0.92	P2RX7|CAMK2A|AKT1|CHEK1|LCK|MAPK1|MAPK11|MAPK12|MAPK14|MAPK8|PRKCA|ROCK1|RPS6KB1|SGK1	Calcium channel blocker|Purinergic receptor antagonist	10 uM	6 h	52
A549	-0.38	-1.45	sirolimus	BRD-A79768653	0.92	MTOR|FKBP1A|CCR5|FGF2	MTOR inhibitor	0.01 uM	6 h	190
A549	-0.38	-1.45	GR-79236	BRD-K40578143	0.92	ADORA1|ADORA2A	Adenosine receptor agonist	10 uM	24 h	95
YAPC	-0.38	-1.45	ketanserin	BRD-K49671696	0.92	HTR2A|HTR2C|ADRA1A|ADRA1B|ADRA1D|DRD1|DRD5|HTR1A|HTR1B|HTR1D|HTR2B|HTR5A|HTR7|SLC18A1|SLC18A2	Serotonin receptor antagonist	10 uM	24 h	149
HEK293	-0.38	-1.45	valsartan	BRD-K45158365	0.92	AGTR1	Angiotensin receptor antagonist	0.125 uM	24 h	93
PC3	-0.38	-1.45	BRD-K01815685	BRD-K01815685	0.92	AHR|IDO1	Aryl hydrocarbon receptor agonist|Indoleamine 2,3-dioxygenase inhibitor	10 uM	24 h	134
YAPC	-0.38	-1.45	UNC-0321	BRD-K74236984	0.92	EHMT2	Histone lysine methyltransferase inhibitor	10 uM	6 h	120
HELA	-0.38	-1.45	LY-2228820	BRD-K59227464	0.92	MAPK14	P38 MAPK inhibitor	10 uM	24 h	219
HT29	-0.38	-1.46	aliskiren	BRD-K30020243	0.92	REN	Antihypertensive|Peptidase inhibitor|Protease inhibitor|Renin inhibitor	0.01 uM	24 h	119
A375	-0.38	-1.46	phentolamine	BRD-K90333595	0.92	ADRA1A|ADRA2A|ADRA1B|ADRA1D|ADRA2B|ADRA2C	Adrenergic receptor antagonist	0.37 uM	24 h	68
NPC	-0.38	-1.46	AS-703026	BRD-K89014967	0.92	MAP2K1|MAP2K2	MEK inhibitor	10 uM	24 h	190
A375	-0.38	-1.46	cevimeline	BRD-M98279124	0.92	CHRM1|CHRM3	Acetylcholine receptor agonist	0.25 uM	24 h	63
PC3	-0.38	-1.46	potassium-canrenoate	BRD-A29322418	0.92	NR3C2	Mineralocorticoid receptor antagonist	3.33 uM	24 h	77
A375	-0.38	-1.47	rabeprazole	BRD-A39390670	0.92	ATP4A|CYP2C19	Proton pump inhibitor|Gastrin inhibitor	2.22 uM	24 h	129
VCAP	-0.38	-1.47	mepivacaine	BRD-A03216249	0.92	SCN9A|SCN10A	Potassium channel antagonist|Sodium channel inhibitor	10 uM	24 h	168
HEK293	-0.38	-1.47	ursodiol	BRD-K87300616	0.92	NFE2L2|NR1H4	Nuclear factor erythroid derived, like (NRF2) activator	10 uM	24 h	99
H1299	-0.38	-1.47	rucaparib	BRD-K88560311	0.92	PARP1|PARP2	PARP inhibitor	10 uM	6 h	56
HT29	-0.39	-1.48	alprenolol	BRD-A00993607	0.92	ADRB1|ADRB2|HTR1A	Adrenergic receptor antagonist	10 uM	6 h	167
PC3	-0.39	-1.48	BX-912	BRD-K49669041	0.92	PDPK1|AKT2|CDK2|CHEK1|GSK3B|KDR|PDK1	PDK inhibitor	10 uM	6 h	341
A375	-0.39	-1.48	EPZ-5676	BRD-K63457253	0.92	DOT1L	DOT1L inhibitor	10 uM	24 h	455
PC3	-0.39	-1.48	trimethadione	BRD-K16606819	0.92	CACNA1G|CACNA1H|CACNA1I	Oxazolidine antiepileptic	10 uM	24 h	105
U937	-0.39	-1.49	BX-795	BRD-K47983010	0.92	PDPK1|IKBKE|TBK1|CDK2|CHEK1|GSK3B|KDR|PDK1	IKK inhibitor	10 uM	6 h	295
BT20	-0.39	-1.49	GSK-1070916	BRD-K36740062	0.92	AURKB|AURKC|AURKA|CYP2D6|CYP3A4	Aurora kinase inhibitor	10 uM	6 h	187
MCF7	-0.39	-1.49	AZD-1480	BRD-K65928735	0.92	JAK1|JAK2|JAK3	JAK inhibitor	0.08 uM	24 h	82
HCC515	-0.39	-1.49	PD-158780	BRD-K48735772	0.92	EGFR	EGFR inhibitor	10 uM	6 h	244
PC3	-0.39	-1.5	vincamine	BRD-K89704198	0.92	CHRM1|CHRM2|CHRM3|CHRM4	Adrenergic receptor antagonist	1.11 uM	24 h	80
HA1E	-0.39	-1.5	SID-7969543	BRD-A43885598	0.92	NR5A1	Steroid	10 uM	6 h	100
A549	-0.39	-1.5	labetalol	BRD-A07440155	0.92	ADRB1|ADRB2|ADRA1A|ADRA1D|ADRA1B	Adrenergic receptor antagonist	10 uM	24 h	186
THP1	-0.39	-1.51	merbarone	BRD-K45152786	0.92	TOP2A	Topoisomerase inhibitor	3.33 uM	24 h	78
HELA	-0.39	-1.51	GDC-0879	BRD-K67578145	0.93	BRAF	RAF inhibitor	10 uM	24 h	146
MCF10A	-0.4	-1.52	ursolic-acid	BRD-A61767428	0.94	HSD11B1|PTPN1|ACHE|CASP3|STS|PLA2G1B|PYGM	11-beta-HSD1 inhibitor|Acetylcholinesterase inhibitor|Caspase inhibitor|HIV protease inhibitor|Lipid peroxidase inhibitor|Quorum sensing signaling modulator|Steryl sulfatase inhibitor|Tyrosine phosphatase inhibitor|ATPase inhibitor|NFKB inhibitor|STAT inhibitor	0.01 uM	24 h	91
HEPG2	-0.4	-1.52	AM-580	BRD-K06854232	0.94	RARA	Retinoid receptor agonist	10 uM	6 h	93
MCF7	-0.4	-1.52	inhibitor-BEC	BRD-K53792571	0.94	ARG2|ARG1	Arginase inhibitor	80 uM	24 h	203
HEPG2	-0.4	-1.53	Ro-90-7501	BRD-K58299615	0.94	APP	Beta amyloid inhibitor	10 uM	24 h	189
MCF7	-0.4	-1.53	phentermine	BRD-K96319534	0.94	SLC6A2|MAOA|MAOB|SLC6A3|SLC6A4	Dopamine receptor antagonist|Serotonin reuptake inhibitor	0.08 uM	24 h	58
HA1E	-0.4	-1.53	phenazopyridine	BRD-K76304753	0.94	SCN1A	Anesthetic - local	10 uM	6 h	97
HA1E	-0.4	-1.53	andarine	BRD-K82164249	0.94	AR	Androgen receptor antagonist	0.03 uM	24 h	83
HUH7	-0.4	-1.53	salmeterol	BRD-A01320529	0.94	ADRB2	Adrenergic receptor agonist	8 uM	72 h	189
SKB	-0.4	-1.53	ruxolitinib	BRD-K53972329	0.94	JAK1|JAK2|TYK2|JAK3	JAK inhibitor	10 uM	24 h	105
MDAMB231	-0.4	-1.53	SB-756050	BRD-K45168550	0.94	GPBAR1	G protein-coupled receptor agonist	2.22 uM	24 h	202
MDAMB231	-0.4	-1.54	dazoxiben	BRD-K82767007	0.94	TBXAS1	Thromboxane synthase inhibitor	2.22 uM	24 h	87
PC3	-0.41	-1.55	enzalutamide	BRD-K56851771	0.94	AR|CYP2C19|CYP2C8|CYP3A4	Androgen receptor antagonist	0.01 uM	24 h	137
THP1	-0.41	-1.56	fasudil	BRD-K76617868	0.94	ROCK1|ROCK2|PKIA|PRKACA	Rho associated kinase inhibitor	10 uM	24 h	108
A375	-0.41	-1.56	amrinone	BRD-K45924332	0.94	PDE3A|PDE3B|PDE4B|TNF	Phosphodiesterase inhibitor	10 uM	24 h	142
U2OS	-0.41	-1.57	tetrandrine	BRD-K08078237	0.94	SLC6A3	Calcium channel blocker	10 uM	6 h	57
HCC515	-0.41	-1.57	tubacin	BRD-K98426715	0.94	HDAC6	HDAC inhibitor	10 uM	6 h	126
SKB	-0.41	-1.58	warfarin	BRD-K25991148	0.94	VKORC1|CYP2C19|CYP2C8|CYP4F2	Vitamin K antagonist	10 uM	24 h	58
PC3	-0.41	-1.58	dazoxiben	BRD-K82767007	0.94	TBXAS1	Thromboxane synthase inhibitor	10 uM	24 h	209
HA1E	-0.41	-1.58	daunorubicin	BRD-A37630846	0.94	TOP2A|TOP2B	RNA synthesis inhibitor|Topoisomerase inhibitor	1.11 uM	6 h	430
NCIH2073	-0.42	-1.6	imiquimod	BRD-K26657438	1.55	TLR7|TLR8	Interferon inducer|TLR agonist	10 uM	6 h	50
MCF7	-0.42	-1.6	arglabin	BRD-K62734952	15.35	FNTA|NFKB1	Farnesyltransferase inhibitor	2.22 uM	24 h	88
A549	-0.42	-1.61	oxymetazoline	BRD-K16195444	15.35	ADRA1A|ADRA2A|ADRA1B|ADRA1D|ADRA2B|ADRA2C|CYP2C19|HTR1B|HTR1D|HTR2C	Adrenergic receptor agonist	0.125 uM	24 h	105
JURKAT	-0.42	-1.62	tranylcypromine	BRD-K47029922	15.35	MAOA|MAOB|KDM1A|CYP2A6	Monoamine oxidase inhibitor	0.12 uM	24 h	43
MCF10A	-0.44	-1.67	trimetazidine	BRD-K88366685	15.65	ACAA2	3-ketoacyl CoA thiolase inhibitor	3.33 uM	24 h	142
A549	-0.44	-1.7	iloperidone	BRD-K48722833	15.65	DRD2|HTR2A|HTR1A|HTR6|HTR7|ADRA1A|ADRA2C|DRD1|DRD3|DRD4|HRH1	Dopamine receptor antagonist|Serotonin receptor antagonist	10 uM	24 h	81
MCF7	-0.45	-1.71	diflorasone	BRD-K17041687	15.65	NR3C1	Glucocorticoid receptor agonist	10 uM	24 h	46
U2OS	-0.45	-1.72	L-741742	BRD-K13211965	15.65	DRD4|DRD3|SCN1A|SCN3A	Dopamine receptor antagonist	10 uM	6 h	48
